# Integrated single cell and unsupervised spatial transcriptomic analysis defines molecular anatomy of the human dorsolateral prefrontal cortex

**DOI:** 10.1101/2023.02.15.528722

**Authors:** Louise Huuki-Myers, Abby Spangler, Nick Eagles, Kelsey D. Montgomery, Sang Ho Kwon, Boyi Guo, Melissa Grant-Peters, Heena R. Divecha, Madhavi Tippani, Chaichontat Sriworarat, Annie B. Nguyen, Prashanthi Ravichandran, Matthew N. Tran, Arta Seyedian, PsychENCODE consortium, Thomas M. Hyde, Joel E. Kleinman, Alexis Battle, Stephanie C. Page, Mina Ryten, Stephanie C. Hicks, Keri Martinowich, Leonardo Collado-Torres, Kristen R. Maynard

## Abstract

The molecular organization of the human neocortex has been historically studied in the context of its histological layers. However, emerging spatial transcriptomic technologies have enabled unbiased identification of transcriptionally-defined spatial domains that move beyond classic cytoarchitecture. Here we used the Visium spatial gene expression platform to generate a data-driven molecular neuroanatomical atlas across the anterior-posterior axis of the human dorsolateral prefrontal cortex (DLPFC). Integration with paired single nucleus RNA-sequencing data revealed distinct cell type compositions and cell-cell interactions across spatial domains. Using PsychENCODE and publicly available data, we map the enrichment of cell types and genes associated with neuropsychiatric disorders to discrete spatial domains. Finally, we provide resources for the scientific community to explore these integrated spatial and single cell datasets at research.libd.org/spatialDLPFC/.

**Summary:** Generation of a molecular neuroanatomical map of the human prefrontal cortex reveals novel spatial domains and cell-cell interactions relevant for psychiatric disease.
