## Supplementary material for "Integrated single cell and unsupervised spatial transcriptomic analysis defines molecular anatomy of the human dorsolateral prefrontal cortex": Table S1. Demographics of donors included in the study, data generation metrics, and SpaceRanger metrics for Visium and Visium Spatial SPG.

### Sheet: Demographics
Brain Number (ID)	Date Dxt'd	Race	Sex	Age	RIN	PMI	PrimaryDx
Br8492	2020-09-30	CAUC	F	53.3989	6.9	33.5	Control
Br2743	2020-09-30	CAUC	M	61.5414	7.2	21.5	Control
Br6423	2020-09-30	CAUC	M	51.73	7.1	18.5	Control
Br3942	2020-09-30	CAUC	M	47.5346	7.3	27.5	Control
Br2720	2021-02-11	CAUC	F	48.2271	7.5	25.5	Control
Br6432	2021-02-11	CAUC	M	48.88	7.4	30.5	Control
Br8325	2021-05-07	CAUC	F	57.6208	7.3	29	Control
Br8667	2021-05-07	CAUC	F	37.3333	6.9	13.5	Control
Br6471	2021-05-07	CAUC	M	55.4606	7.1	24	Control
Br6522	2021-05-07	CAUC	M	33.3852	7.7	31.5	Control

### Sheet: Visium SpaceRanger metrics
[cDNA] pg/ul	% Coverage Array	Agilent [pg/ul]	Array #	Ave frag length	Brain	cDNA Amp Cycle	cDNA Input ng	Ct	Est Read Pairs	index_name	index(i7)	index2_workflow_a(i5)	index2_workflow_b(i5)	SI cycles	Slide #	Total cDNA ng	slide_serial_capture_area	Sample.ID	Number.of.Spots.Under.Tissue	Number.of.Reads	Mean.Reads.per.Spot	Mean.Reads.Under.Tissue.per.Spot	Fraction.of.Spots.Under.Tissue	Median.Genes.per.Spot	Median.UMI.Counts.per.Spot	Valid.Barcodes	Valid.UMIs	Sequencing.Saturation	Q30.Bases.in.Barcode	Q30.Bases.in.RNA.Read	Q30.Bases.in.UMI	Reads.Mapped.to.Genome	Reads.Mapped.Confidently.to.Genome	Reads.Mapped.Confidently.to.Intergenic.Regions	Reads.Mapped.Confidently.to.Intronic.Regions	Reads.Mapped.Confidently.to.Exonic.Regions	Reads.Mapped.Confidently.to.Transcriptome	Reads.Mapped.Antisense.to.Gene	Fraction.Reads.in.Spots.Under.Tissue	Total.Genes.Detected	summary_file
4345.15	75	13358.6	A1	501	Br2743_ant	17	43.4515	17.41	187500000	SI-TT-E1	TTATTCGAGG	CTGTCCTGCT	AGCAGGACAG	14	V19B23-075	173.806	V19B23-075-A1	DLPFC_Br2743_ant_manual_alignment	4144	177157767	42750.4	40488.6	0.830128	1044	1624	0.972141	0.999764	0.922426	0.941002	0.934183	0.944149	0.899714	0.728757	0.0787861	0.0296391	0.620332	0.605393	0.0034605	0.984136	20991	https://github.com/LieberInstitute/spatialDLPFC/tree/main/processed-data/rerun_spaceranger/DLPFC_Br2743_ant_manual_alignment/outs/metrics_summary.csv
1686.93	70	29076	B1	480	Br3942_ant	17	16.8693	16.64	175000000	SI-TT-F1	AAGATTGGAT	AGCGGGATTT	AAATCCCGCT	16	V19B23-075	67.4772	V19B23-075-B1	DLPFC_Br3942_ant_manual_alignment	4041	260599165	64488.8	61002.8	0.809495	2003	3418	0.968122	0.998119	0.893824	0.935709	0.912172	0.938549	0.753765	0.688099	0.0707348	0.022308	0.595056	0.578477	0.00341713	0.980929	22239	https://github.com/LieberInstitute/spatialDLPFC/tree/main/processed-data/rerun_spaceranger/DLPFC_Br3942_ant_manual_alignment/outs/metrics_summary.csv
2919.47	75	13571.6	C1	530	Br6423_ant	18	29.1947	17.71	187500000	SI-TT-G1	TGTAGTCATT	CTTGATCGTA	TACGATCAAG	14	V19B23-075	116.779	V19B23-075-C1	DLPFC_Br6423_ant_manual_alignment_extra_reads	3906	307378478	78693.9	73723	0.782452	1358	2118.5	0.968273	0.997921	0.952973	0.940912	0.920228	0.942653	0.824802	0.777306	0.0546556	0.0226059	0.700045	0.682209	0.00485542	0.97315	21219	https://github.com/LieberInstitute/spatialDLPFC/tree/main/processed-data/rerun_spaceranger/DLPFC_Br6423_ant_manual_alignment_extra_reads/outs/metrics_summary.csv
3958.41	90	46616	D1	545	Br8492_ant	18	39.5841	17.9	225000000	SI-TT-H1	ACAATGTGAA	CGTACCGTTA	TAACGGTACG	14	V19B23-075	158.336	V19B23-075-D1	DLPFC_Br8492_ant_manual_alignment	4793	311848464	65063.3	61893.2	0.960136	1267	1902	0.965151	0.996378	0.937649	0.934206	0.909984	0.936998	0.745016	0.692162	0.0601419	0.0213206	0.610699	0.594338	0.00370485	0.98834	21048	https://github.com/LieberInstitute/spatialDLPFC/tree/main/processed-data/rerun_spaceranger/DLPFC_Br8492_ant_manual_alignment/outs/metrics_summary.csv
4959.43	80	18362.9	A1	439	Br2743_mid	17	49.5943	17.04	200000000	SI-TT-A2	GTGGATCAAA	GCCAACCCTG	CAGGGTTGGC	14	V19B23-074	198.377	V19B23-074-A1	DLPFC_Br2743_mid_manual_alignment_extra_reads	4246	317919326	74875	70400	0.850561	1654	2777.5	0.971293	0.999673	0.940937	0.946408	0.941255	0.947319	0.917727	0.816097	0.0722092	0.0269435	0.716945	0.697499	0.00708836	0.975897	22104	https://github.com/LieberInstitute/spatialDLPFC/tree/main/processed-data/rerun_spaceranger/DLPFC_Br2743_mid_manual_alignment_extra_reads/outs/metrics_summary.csv
9280.62	60	21018.8	B1	418	Br3942_mid	17	92.8062	17.4	150000000	SI-TT-B2	TCTACCATTT	CGGGAGAGTC	GACTCTCCCG	14	V19B23-074	371.225	V19B23-074-B1	DLPFC_Br3942_mid_manual_alignment	3928	180617936	45982.2	43979.7	0.786859	1528	2523	0.970566	0.999758	0.930032	0.946897	0.934424	0.951459	0.962494	0.927517	0.0449539	0.0181713	0.864392	0.837382	0.0126549	0.988736	22140	https://github.com/LieberInstitute/spatialDLPFC/tree/main/processed-data/rerun_spaceranger/DLPFC_Br3942_mid_manual_alignment/outs/metrics_summary.csv
5662.33	70	16003	C1	413	Br6423_mid	17	56.6233	16.95	175000000	SI-TT-C2	CAATCCCGAC	CCGAGTAGTA	TACTACTCGG	14	V19B23-074	226.493	V19B23-074-C1	DLPFC_Br6423_mid_manual_alignment	3984	106380870	26702	25389.2	0.798077	1467	2314	0.96836	0.999764	0.882358	0.943572	0.938802	0.947431	0.963041	0.916451	0.0510711	0.0190399	0.84634	0.818978	0.0135958	0.985365	21514	https://github.com/LieberInstitute/spatialDLPFC/tree/main/processed-data/rerun_spaceranger/DLPFC_Br6423_mid_manual_alignment/outs/metrics_summary.csv
5591.18	85	30634	D1	381	Br8492_mid	18	55.9118	17.7	212500000	SI-TT-D2	TTAATACGCG	CACCTCGGGT	ACCCGAGGTG	14	V19B23-074	223.647	V19B23-074-D1	DLPFC_Br8492_mid_manual_alignment_extra_reads	4435	210084679	47369.7	44314.8	0.888421	1365	2084	0.968565	0.999625	0.942527	0.95176	0.936388	0.952868	0.969466	0.915277	0.0554492	0.0199676	0.83986	0.812485	0.015234	0.974532	21447	https://github.com/LieberInstitute/spatialDLPFC/tree/main/processed-data/rerun_spaceranger/DLPFC_Br8492_mid_manual_alignment_extra_reads/outs/metrics_summary.csv
5703.68	60	17509	A1	365	Br2743_post	17	57.0368	17.15	150000000	SI-TT-E2	ATGGAGGGAG	ATAACCCATT	AATGGGTTAT	14	V19B23-073	228.147	V19B23-073-A1	DLPFC_Br2743_post_manual_alignment	3869	179860259	46487.5	42874.6	0.77504	1443	2200	0.970178	0.999576	0.925326	0.94201	0.927674	0.945641	0.927704	0.847297	0.07382	0.0222275	0.751249	0.735201	0.00495583	0.964509	20930	https://github.com/LieberInstitute/spatialDLPFC/tree/main/processed-data/rerun_spaceranger/DLPFC_Br2743_post_manual_alignment/outs/metrics_summary.csv
7012.62	80	17152.8	B1	360	Br3942_post	17	70.1262	17.02	200000000	SI-TT-F2	AAGGGCCGCA	CTGATTCCTC	GAGGAATCAG	14	V19B23-073	280.505	V19B23-073-B1	DLPFC_Br3942_post_manual_alignment	4400	303081890	68882.2	65722.1	0.88141	2388	4128	0.968558	0.999394	0.904402	0.940016	0.93406	0.942823	0.876807	0.844741	0.0648774	0.0248126	0.755051	0.738574	0.00459207	0.986498	22708	https://github.com/LieberInstitute/spatialDLPFC/tree/main/processed-data/rerun_spaceranger/DLPFC_Br3942_post_manual_alignment/outs/metrics_summary.csv
7603.06	65	19004.3	C1	385	Br6423_post	17	76.0306	17.01	162500000	SI-TT-G2	CATGTGGGTT	GATTCCTTTA	TAAAGGAATC	14	V19B23-073	304.122	V19B23-073-C1	DLPFC_Br6423_post_extra_reads	3851	505534013	131273	120682	0.771434	2090	3439	0.969282	0.99964	0.963781	0.95155	0.943709	0.951041	0.957801	0.91855	0.0542762	0.0210818	0.843192	0.821916	0.00996399	0.95913	22087	https://github.com/LieberInstitute/spatialDLPFC/tree/main/processed-data/rerun_spaceranger/DLPFC_Br6423_post_extra_reads/outs/metrics_summary.csv
811.69	90	16301.7	D1	381	Br8492_post	18	8.1169	17.96	225000000	SI-TT-H2	TAGCATAGTG	CGGCTCTGTC	GACAGAGCCG	16	V19B23-073	32.4676	V19B23-073-D1	DLPFC_Br8492_post_manual_alignment	4618	226227723	48988.2	45872.2	0.92508	1137	1616	0.967627	0.999813	0.951875	0.940234	0.932536	0.943734	0.938374	0.881575	0.0555944	0.0167984	0.809182	0.784431	0.0126356	0.9837	20967	https://github.com/LieberInstitute/spatialDLPFC/tree/main/processed-data/rerun_spaceranger/DLPFC_Br8492_post_manual_alignment/outs/metrics_summary.csv
9533	30	2476	B1	403	Br2720_mid	18	95.33	17.5	75000000	SI-TT-F5	CGGCTGGATG	TGATAAGCAC	GTGCTTATCA	14	V10U24-091	381.32	V10U24-091-B1	DLPFC_Br2720_mid_manual_alignment	1825	79655566	43646.9	39818.7	0.365585	1194	1989	0.968499	0.999872	0.929978	0.966891	0.956649	0.965665	0.966523	0.897475	0.081747	0.0165831	0.799145	0.781492	0.00601132	0.957683	19966	https://github.com/LieberInstitute/spatialDLPFC/tree/main/processed-data/rerun_spaceranger/DLPFC_Br2720_mid_manual_alignment/outs/metrics_summary.csv
15929	95	716	C1	489	Br2720_post	17	159.29	17	237500000	SI-TT-G5	ATAGGGCGAG	TGCATCGAGT	ACTCGATGCA	12	V10U24-091	637.16	V10U24-091-C1	DLPFC_Br2720_post_extra_reads	4684	481953989	102894	98739.7	0.938301	1396	2514	0.969813	0.999884	0.962003	0.961288	0.935767	0.959478	0.956031	0.884638	0.0945737	0.0173708	0.772693	0.756145	0.00559589	0.992489	22673	https://github.com/LieberInstitute/spatialDLPFC/tree/main/processed-data/rerun_spaceranger/DLPFC_Br2720_post_extra_reads/outs/metrics_summary.csv
18920	60	2036	B1	705	Br6432_mid	18	189.2	17.5	150000000	SI-TT-B6	AATGCCATGA	TACGTAATGC	GCATTACGTA	12	V10U24-092	756.8	V10U24-092-B1	DLPFC_Br6432_mid_manual_alignment	3511	280540325	79903.3	73661.1	0.703325	2126	3784	0.96254	0.997856	0.886493	0.956379	0.914566	0.955409	0.700496	0.666974	0.0578973	0.0144783	0.594598	0.576245	0.00312357	0.9585	22420	https://github.com/LieberInstitute/spatialDLPFC/tree/main/processed-data/rerun_spaceranger/DLPFC_Br6432_mid_manual_alignment/outs/metrics_summary.csv
13992	50	1943	C1	668	Br6432_post	18	139.92	17.5	125000000	SI-TT-C6	ACGACTACCA	ACGACCCTAA	TTAGGGTCGT	12	V10U24-092	559.68	V10U24-092-C1	DLPFC_Br6432_post_manual_alignment	2887	199352865	69051.9	64453.6	0.578325	2409	4432	0.967524	0.999178	0.896841	0.960712	0.925993	0.959594	0.866219	0.835878	0.0625957	0.0177871	0.755496	0.735283	0.00442785	0.970825	22459	https://github.com/LieberInstitute/spatialDLPFC/tree/main/processed-data/rerun_spaceranger/DLPFC_Br6432_post_manual_alignment/outs/metrics_summary.csv
NA	80	NA	A1	NA	Br6471_ant	18	NA	18.03	200000000	SI-TT-A8	CGAAGTATAC	GAACTTGGAG	CTCCAAGTTC	14	V10U24-094	NA	V10U24-094-A1	DLPFC_Br6471_ant_manual_alignment_all	3187	196488885	61653.2	55894.2	0.638421	1050	1751	0.9681	0.999746	0.951179	0.961229	0.949592	0.961944	0.966974	0.889801	0.0999031	0.0143098	0.775588	0.758705	0.00687158	0.942127	20612	https://github.com/LieberInstitute/spatialDLPFC/tree/main/processed-data/rerun_spaceranger/DLPFC_Br6471_ant_manual_alignment_all/outs/metrics_summary.csv
NA	80	24885	B1	397	Br6522_ant	18	NA	17.46	200000000	SI-TT-B8	GCACTGAGAA	TATGCGTGAA	TTCACGCATA	14	V10U24-094	NA	V10U24-094-B1	DLPFC_Br6522_ant_manual_alignment_all	4298	292399107	68031.4	64143.2	0.860978	1711	3227.5	0.966666	0.999262	0.913038	0.957638	0.950986	0.957339	0.858018	0.773525	0.0851083	0.0128107	0.675606	0.659414	0.00490123	0.978639	22090	https://github.com/LieberInstitute/spatialDLPFC/tree/main/processed-data/rerun_spaceranger/DLPFC_Br6522_ant_manual_alignment_all/outs/metrics_summary.csv
NA	80	4080	C1	440	Br8325_ant	18	NA	17.45	200000000	SI-TT-C8	GCTACAAAGC	CACGTGCCCT	AGGGCACGTG	14	V10U24-094	NA	V10U24-094-C1	DLPFC_Br8325_ant_manual_alignment_all	3529	270015788	76513.4	71689.1	0.706931	1218	2151	0.966948	0.999557	0.956691	0.959208	0.9502	0.959023	0.956802	0.892525	0.0978333	0.0130181	0.781673	0.76338	0.00712708	0.972762	20865	https://github.com/LieberInstitute/spatialDLPFC/tree/main/processed-data/rerun_spaceranger/DLPFC_Br8325_ant_manual_alignment_all/outs/metrics_summary.csv
NA	80	2815	D1	390	Br8667_ant	18	NA	17.68	200000000	SI-TT-D8	CGCTGAAATC	AGGTGTCTGC	GCAGACACCT	14	V10U24-094	NA	V10U24-094-D1	DLPFC_Br8667_ant_extra_reads	3658	575258727	157260	143612	0.732772	1345	2419.5	0.961986	0.999598	0.973264	0.956436	0.94725	0.95404	0.933765	0.857216	0.0991483	0.012968	0.7451	0.723893	0.0095391	0.957225	21329	https://github.com/LieberInstitute/spatialDLPFC/tree/main/processed-data/rerun_spaceranger/DLPFC_Br8667_ant_extra_reads/outs/metrics_summary.csv
20175	80	5800	A1	385	Br6471_mid	17	201.75	17.18	200000000	SI-TT-E9	TGTCCCAACG	TCGATGTCCA	TGGACATCGA	15	V10B01-052	NA	V10B01-052-A1	DLPFC_Br6471_mid_manual_alignment_all	4541	211804073	46642.6	44131.8	0.909655	1435	2426	0.965296	0.999213	0.913948	0.959504	0.949593	0.959872	0.891317	0.807269	0.0813197	0.0170232	0.708926	0.689198	0.00731808	0.98647	22407	https://github.com/LieberInstitute/spatialDLPFC/tree/main/processed-data/rerun_spaceranger/DLPFC_Br6471_mid_manual_alignment_all/outs/metrics_summary.csv
23115	80	34185	B1	482	Br6522_mid	17	231.15	16.43	200000000	SI-TT-F9	GTCCCATCAA	CGAACGTGAC	GTCACGTTCG	15	V10B01-052	NA	V10B01-052-B1	DLPFC_Br6522_mid_manual_alignment_all	3767	264336117	70171.5	64473.9	0.754607	2160	4109	0.965592	0.99917	0.911861	0.956964	0.94299	0.956547	0.907609	0.865679	0.0705209	0.0155659	0.779592	0.762129	0.00547203	0.961359	22841	https://github.com/LieberInstitute/spatialDLPFC/tree/main/processed-data/rerun_spaceranger/DLPFC_Br6522_mid_manual_alignment_all/outs/metrics_summary.csv
30955	80	38065	D1	446	Br8667_mid	17	309.55	16.51	200000000	SI-TT-H9	AGAACTTAGA	CGAGTCCTTT	AAAGGACTCG	15	V10B01-052	NA	V10B01-052-D1	DLPFC_Br8667_mid_manual_alignment_all	4265	210635795	49387.1	47039.7	0.854367	2081	4005	0.966728	0.999506	0.889274	0.959472	0.944511	0.960081	0.915443	0.882138	0.0749681	0.0143249	0.792845	0.775957	0.00517792	0.988892	22818	https://github.com/LieberInstitute/spatialDLPFC/tree/main/processed-data/rerun_spaceranger/DLPFC_Br8667_mid_manual_alignment_all/outs/metrics_summary.csv
30915	80	28620	A1	468	Br6471_post	18	309.15	17.58	200000000	SI-TT-A10	CGTGACATGC	ATGGTCTAAA	TTTAGACCAT	15	V10B01-053	NA	V10B01-053-A1	DLPFC_Br6471_post_manual_alignment_all	4416	284399646	64402.1	59802.3	0.884615	1277	1926	0.965954	0.999188	0.952423	0.95812	0.948014	0.958445	0.892181	0.833113	0.0633926	0.0166589	0.753062	0.735032	0.00611828	0.971599	22002	https://github.com/LieberInstitute/spatialDLPFC/tree/main/processed-data/rerun_spaceranger/DLPFC_Br6471_post_manual_alignment_all/outs/metrics_summary.csv
29490	80	21900	B1	421	Br6522_post	18	294.9	17.97	200000000	SI-TT-B10	GCCCGATGGA	AATCGTCTAG	CTAGACGATT	15	V10B01-053	NA	V10B01-053-B1	DLPFC_Br6522_post_manual_alignment_all	3910	294523075	75325.6	68840.7	0.783253	1354	2130	0.965331	0.99901	0.950809	0.959082	0.948545	0.958847	0.909382	0.853285	0.0812641	0.0163055	0.755716	0.736402	0.00733445	0.961947	22066	https://github.com/LieberInstitute/spatialDLPFC/tree/main/processed-data/rerun_spaceranger/DLPFC_Br6522_post_manual_alignment_all/outs/metrics_summary.csv
27395	80	14495	C1	431	Br8325_post	19	273.95	19.09	200000000	SI-TT-C10	AGAATGGTTT	GAGGGTGGGA	TCCCACCCTC	15	V10B01-053	NA	V10B01-053-C1	DLPFC_Br8325_post_manual_alignment_all	4399	215832849	49064.1	45699	0.88121	1090	1601	0.961048	0.996144	0.95274	0.958735	0.944708	0.959252	0.882292	0.843971	0.0508044	0.0166951	0.776472	0.75028	0.0133217	0.975866	21281	https://github.com/LieberInstitute/spatialDLPFC/tree/main/processed-data/rerun_spaceranger/DLPFC_Br8325_post_manual_alignment_all/outs/metrics_summary.csv
51825	80	19475	D1	402	Br8667_post	19	518.25	19.48	200000000	SI-TT-D10	ATGCGAATGG	ACAAGTGTCG	CGACACTTGT	13	V10B01-053	NA	V10B01-053-D1	DLPFC_Br8667_post_manual_alignment_all	4397	291915596	66389.7	62462.8	0.880809	1519	2490	0.964405	0.99887	0.95101	0.958932	0.950522	0.959197	0.93583	0.903364	0.0620076	0.0144792	0.826877	0.807117	0.00843053	0.980716	21953	https://github.com/LieberInstitute/spatialDLPFC/tree/main/processed-data/rerun_spaceranger/DLPFC_Br8667_post_manual_alignment_all/outs/metrics_summary.csv
1154.64	85	NA	B1	NA	Br6432_ant_2	18	115.464	17.64	318750000	SI-TT-G11	GATAACCTGC	CATTAGAAAC	GTTTCTAATG	15	V10B01-002	461.856	V10B01-002-B1	DLPFC_Br6432_ant_2	3984	607479587	152480	138484	0.798077	1139	1717	0.958215	0.999753	0.983321	0.954287	0.940053	0.952776	0.960802	0.889779	0.0943283	0.0180004	0.77745	0.756647	0.0107513	0.963528	21121	https://github.com/LieberInstitute/spatialDLPFC/tree/main/processed-data/rerun_spaceranger/DLPFC_Br6432_ant_2/outs/metrics_summary.csv
1360.4	80	NA	C1	NA	Br8325_mid_2	18	136.04	17.76	300000000	SI-TT-H11	ACAATCGATC	TGACGGAATG	CATTCCGTCA	15	V10B01-002	544.16	V10B01-002-C1	DLPFC_Br8325_mid_2	4160	700322341	168347	158716	0.833333	1262.5	1986.5	0.959872	0.999816	0.984437	0.95464	0.940142	0.952979	0.968558	0.913317	0.0820143	0.0146265	0.816676	0.7981	0.0083951	0.988073	21160	https://github.com/LieberInstitute/spatialDLPFC/tree/main/processed-data/rerun_spaceranger/DLPFC_Br8325_mid_2/outs/metrics_summary.csv
256.01	75	NA	D1	NA	Br2720_ant_2	18	25.601	18.65	281250000	SI-TT-A12	CACCGCACCA	GACTGTCAAT	ATTGACAGTC	18	V10B01-002	102.404	V10B01-002-D1	DLPFC_Br2720_ant_2	3167	345950010	109236	96706.4	0.634415	255	337	0.944033	0.999686	0.994748	0.955719	0.937948	0.954165	0.972782	0.843377	0.101563	0.0157104	0.726104	0.697524	0.0193099	0.964487	16946	https://github.com/LieberInstitute/spatialDLPFC/tree/main/processed-data/rerun_spaceranger/DLPFC_Br2720_ant_2/outs/metrics_summary.csv

### Sheet: Visium SPG SpaceRanger metrics
[cDNA] pg/ul	% Coverage Array	Agilent [pg/ul]	Array #	Ave frag length	Brain	cDNA Amp Cycle	cDNA Input ng	Ct	Est Read Pairs	index_name	index(i7)	index2_workflow_a(i5)	index2_workflow_b(i5)	SI cycles	Slide #	Total cDNA ng	slide_serial_capture_area	Sample.ID	Number.of.Spots.Under.Tissue	Number.of.Reads	Mean.Reads.per.Spot	Mean.Reads.Under.Tissue.per.Spot	Fraction.of.Spots.Under.Tissue	Median.Genes.per.Spot	Median.UMI.Counts.per.Spot	Valid.Barcodes	Valid.UMIs	Sequencing.Saturation	Q30.Bases.in.Barcode	Q30.Bases.in.RNA.Read	Q30.Bases.in.UMI	Reads.Mapped.to.Genome	Reads.Mapped.Confidently.to.Genome	Reads.Mapped.Confidently.to.Intergenic.Regions	Reads.Mapped.Confidently.to.Intronic.Regions	Reads.Mapped.Confidently.to.Exonic.Regions	Reads.Mapped.Confidently.to.Transcriptome	Reads.Mapped.Antisense.to.Gene	Fraction.Reads.in.Spots.Under.Tissue	Total.Genes.Detected	summary_file
11977.7	65	35314.6	A1	445	2720	16	119.777	15.69	162500000	SI-TT-F4	CCCACCACAA	ACCTCCGCTT	AAGCGGAGGT	16	V10B01-087	479.108	V10B01-087-A1	Br2720_Ant_IF	2965	359663835	121303	95268.3	0.59395	1970	4093	0.963477	0.999844	0.914846	0.946539	0.935121	0.944722	0.97296	0.737582	0.119701	0.0632593	0.554622	0.538559	0.00442862	0.858006	23447	https://github.com/LieberInstitute/spatialDLPFC/tree/main/processed-data/01_spaceranger_IF/Br2720_Ant_IF/outs/metrics_summary.csv
7228.1	80	21260.4	B1	436	6432	15	72.281	15.06	200000000	SI-TT-G4	GCGCTTATGG	GCCTGGCTAG	CTAGCCAGGC	16	V10B01-087	289.124	V10B01-087-B1	Br6432_Ant_IF	3574	383726919	107366	76852.6	0.715946	1829	3560	0.963892	0.999847	0.929984	0.94438	0.931633	0.943301	0.975742	0.897165	0.0781472	0.045342	0.773676	0.753859	0.00681272	0.763556	23330	https://github.com/LieberInstitute/spatialDLPFC/tree/main/processed-data/01_spaceranger_IF/Br6432_Ant_IF/outs/metrics_summary.csv
6083.7	90	29001.4	C1	450	6522	15	60.837	15.04	225000000	SI-TT-H4	AGTTTCCTGG	TGCCACACAG	CTGTGTGGCA	16	V10B01-087	243.348	V10B01-087-C1	Br6522_Ant_IF	4319	448522102	103849	90318.2	0.865184	2037	4112	0.963891	0.999842	0.932347	0.945549	0.932844	0.944298	0.975625	0.888447	0.0777048	0.0377432	0.772999	0.75147	0.00890761	0.91307	24067	https://github.com/LieberInstitute/spatialDLPFC/tree/main/processed-data/01_spaceranger_IF/Br6522_Ant_IF/outs/metrics_summary.csv
11729.6	90	33255.2	D1	439	8667	15	117.296	14.51	225000000	SI-TT-A5	GTAGCCCTGT	GAGCATCTAT	ATAGATGCTC	16	V10B01-087	469.184	V10B01-087-D1	Br8667_Post_IF	4255	529994847	124558	106438	0.852364	2684	6129	0.962931	0.999826	0.90755	0.947326	0.934307	0.94613	0.974654	0.896078	0.0804639	0.0355549	0.78006	0.760273	0.00700657	0.895119	24600	https://github.com/LieberInstitute/spatialDLPFC/tree/main/processed-data/01_spaceranger_IF/Br8667_Post_IF/outs/metrics_summary.csv
