## Supplementary material for "Integrated single cell and unsupervised spatial transcriptomic analysis defines molecular anatomy of the human dorsolateral prefrontal cortex": Table S2. snRNA-seq spatial registration correlation values and annotations.

### Sheet: Key
data	description
annotation	Annotations of spatial registration, with coresponding layer cell type lables used in spatial deconvolution
cor_layer	Correlation values with manual layer annotations
cor_k09	Correlation values with k9 domains
cor_k16	Correlation values with k16 domains

### Sheet: annotation
cluster	layer_confidence	layer_label	k09_confidence	k09_label	k16_confidence	k16_label	layer_annotation	cellType_layer
Astro	good	L1	good	Sp09D02	good	Sp16D14/Sp16D02	L1	Astro
EndoMural_01	good	L1	good	Sp09D01	good	Sp16D01	L1	EndoMural
EndoMural_02	good	L1	good	Sp09D01	good	Sp16D01	L1	EndoMural
Excit_01	good	L3	good	Sp09D05/Sp09D03	good	Sp16D08/Sp16D03/Sp16D09	L3	Excit_L3
Excit_02	good	L5/6	good	Sp09D07	good	Sp16D07	L5/6	Excit_L5/6
Excit_03	good	L4	good	Sp09D04/Sp09D08/Sp09D05/Sp09D07	good	Sp16D09/Sp16D04	L4	Excit_L4
Excit_04	good	L5	good	Sp09D04	good	Sp16D04	L5	Excit_L5
Excit_05	good	L3	good	Sp09D05	good	Sp16D03	L3	Excit_L3
Excit_06	good	L6	good	Sp09D07	good	Sp16D07	L6	Excit_L6
Excit_07	good	L5	good	Sp09D04	good	Sp16D04	L5	Excit_L5
Excit_08	good	L6	good	Sp09D07	good	Sp16D07	L6	Excit_L6
Excit_09	good	L4/3/5	good	Sp09D08/Sp09D05	good	Sp16D05/Sp16D03/Sp16D09/Sp16D16	L3/4/5	Excit_L3/4/5
Excit_10	good	L4	good	Sp09D08/Sp09D05	good	Sp16D05/Sp16D09/Sp16D03/Sp16D16/Sp16D04	L4	Excit_L4
Excit_11	good	L4/5/3	good	Sp09D08/Sp09D05	good	Sp16D09	L3/4/5	Excit_L3/4/5
Excit_12	poor	L4/5*	good	Sp09D08/Sp09D04	good	Sp16D09/Sp16D04/Sp16D05	L4/5*	#N/A
Excit_13	poor	L4/3*	good	Sp09D08	good	Sp16D05	L3/4*	#N/A
Excit_14	good	L3/2	good	Sp09D05	good	Sp16D09/Sp16D03	L2/3	Excit_L2/3
Excit_15	poor	L1*	poor	Sp09D02*	poor	Sp16D02*	L1*	#N/A
Inhib_01	good	L2/3	good	Sp09D03	good	Sp16D08/Sp16D10/Sp16D03	L2/3	Inhib
Inhib_02	good	L4	good	Sp09D08	good	Sp16D05/Sp16D09/Sp16D16	L4	Inhib
Inhib_03	good	L4/3	good	Sp09D05/Sp09D03/Sp09D08	good	Sp16D10/Sp16D03/Sp16D08/Sp16D05/Sp16D16/Sp16D09	L3/4	Inhib
Inhib_04	poor	L2*	poor	Sp09D03*	poor	Sp16D08*	L2*	Inhib
Inhib_05	good	L2	good	Sp09D03	good	Sp16D08	L2	Inhib
Inhib_06	poor	L2*	poor	Sp09D03*	poor	Sp16D08*	L2*	Inhib
Micro	good	WM/L1	good	Sp09D01/Sp09D06	good	Sp16D06	L1/WM	Micro
Oligo_01	good	WM	good	Sp09D06/Sp09D09	good	Sp16D15/Sp16D06/Sp16D11	WM	Oligo
Oligo_02	good	WM	good	Sp09D06	good	Sp16D06/Sp16D15	WM	Oligo
Oligo_03	good	WM	good	Sp09D06	good	Sp16D06/Sp16D15	WM	Oligo
OPC	good	WM/L1	good	Sp09D06	good	Sp16D06/Sp16D15	L1/WM	OPC

### Sheet: cor_layer
	Oligo_01	Oligo_02	Oligo_03	Astro	EndoMural_01	EndoMural_02	Micro	OPC	Excit_01	Excit_05	Excit_03	Excit_09	Excit_10	Inhib_02	Excit_11	Excit_12	Excit_04	Excit_02	Excit_07	Excit_06	Excit_08	Inhib_03	Inhib_06	Excit_14	Inhib_01	Excit_13	Excit_15	Inhib_04	Inhib_05
WM	0.570405	0.781211	0.795359	0.218405	0.327801	0.271072	0.30638	0.320125	-0.515476	-0.561641	-0.33236	-0.396979	-0.440944	-0.251733	-0.344148	-0.315913	-0.374334	-0.405112	-0.155175	-0.185334	-0.165665	-0.375095	-0.220669	-0.231837	-0.312186	-0.103174	-0.0491587	-0.156138	-0.190309
Layer6	0.0311032	-0.0484476	-0.0765241	-0.233271	-0.159879	-0.127506	-0.0935424	-0.072931	-0.199452	0.02872	-0.0306811	0.0541482	0.00377628	-0.0645517	0.0315806	0.0654594	0.211739	0.347979	0.167135	0.495296	0.541368	-0.0397894	-0.0138808	-0.121162	-0.0718295	-0.0766328	-0.130675	-0.0541041	-0.0770372
Layer5	-0.183375	-0.26594	-0.322457	-0.330867	-0.249738	-0.270638	-0.206356	-0.246051	-0.134633	0.152534	0.290102	0.250899	0.259525	0.172232	0.252946	0.224482	0.715424	0.35801	0.40593	0.00384719	0.203124	0.1391	0.0977763	-0.0129568	0.010864	0.0372515	-0.099856	-0.00330483	-0.0493371
Layer4	-0.15863	-0.253365	-0.299667	-0.313845	-0.247163	-0.265233	-0.184654	-0.28896	0.224908	0.267377	0.422802	0.349107	0.431547	0.293007	0.27411	0.231029	0.348521	0.134675	0.0448133	-0.0960317	-0.173872	0.250545	0.11072	0.122303	0.0800868	0.17561	-0.0150545	0.0139694	-0.0564745
Layer3	-0.312421	-0.403818	-0.427868	-0.183981	-0.199903	-0.18424	-0.205177	-0.189944	0.719037	0.5328	0.183793	0.291319	0.34438	0.129801	0.221133	0.172203	-0.0133735	0.154562	-0.108335	0.00591553	-0.0864274	0.207609	0.102463	0.344021	0.23255	0.140752	0.0566066	0.0857095	0.108218
Layer2	-0.299969	-0.335018	-0.346929	-0.0632737	-0.145511	-0.124069	-0.140077	-0.0226182	0.55543	0.359499	0.0143929	0.064899	0.0689724	-0.00613107	0.0134847	0.0298238	-0.169925	0.12097	-0.0530209	0.157327	0.0914631	0.145455	0.144545	0.282525	0.284897	-0.0445088	0.0190216	0.16099	0.26558
Layer1	-0.00971155	0.00512848	0.140276	0.691392	0.411584	0.473953	0.27975	0.260572	-0.209585	-0.333784	-0.295932	-0.303989	-0.312893	-0.102066	-0.201515	-0.181953	-0.472299	-0.422601	-0.221243	-0.249629	-0.342737	-0.0603152	-0.0671817	-0.174598	0.0281446	-0.0268097	0.220323	0.0475796	0.125214

### Sheet: cor_k09
	Oligo_01	Oligo_02	Oligo_03	EndoMural_01	EndoMural_02	Astro	Micro	OPC	Inhib_06	Inhib_05	Excit_15	Inhib_04	Inhib_01	Inhib_03	Excit_14	Excit_11	Excit_12	Excit_13	Inhib_02	Excit_01	Excit_05	Excit_09	Excit_10	Excit_04	Excit_02	Excit_03	Excit_07	Excit_06	Excit_08
Sp09D01	-0.111031	0.0669781	0.0555037	0.759636	0.831866	0.323924	0.328517	0.203123	-0.122449	-0.0381842	-0.0545348	-0.0442999	-0.218985	-0.232428	-0.306001	-0.200387	-0.206855	-0.179104	-0.169002	-0.274877	-0.395467	-0.412232	-0.414824	-0.345943	-0.324302	-0.268494	-0.204162	-0.165295	-0.245982
Sp09D02	0.095985	0.0979603	0.212494	0.335274	0.327388	0.657088	0.271533	0.347056	-0.0618164	0.151438	0.169727	0.0805482	0.123417	0.0242349	-0.21322	-0.185475	-0.205177	-0.149562	-0.142869	-0.34982	-0.268689	-0.323074	-0.372976	-0.500778	-0.486478	-0.405177	-0.268797	-0.266601	-0.36225
Sp09D03	-0.414578	-0.54015	-0.547709	-0.264445	-0.256362	-0.167497	-0.276237	-0.197587	0.220599	0.266347	0.088113	0.161	0.394783	0.322444	0.330745	0.169099	0.149386	0.0961698	0.107811	0.64449	0.531717	0.308238	0.296537	0.0737778	0.250858	0.190109	-0.0425054	0.245088	0.0997339
Sp09D04	-0.197964	-0.385624	-0.423391	-0.459025	-0.440597	-0.480853	-0.320094	-0.37833	0.109144	-0.057996	-0.0526112	0.0253206	0.126196	0.233384	0.146557	0.298808	0.302509	0.190553	0.306208	0.140998	0.361759	0.444517	0.482582	0.742119	0.465656	0.425589	0.459786	0.0886855	0.283765
Sp09D05	-0.340862	-0.618795	-0.62666	-0.41585	-0.379114	-0.36998	-0.384661	-0.412072	0.145799	0.0622715	0.111438	0.0570995	0.346965	0.347846	0.395446	0.343715	0.254639	0.296999	0.251052	0.693218	0.692587	0.585899	0.619806	0.347368	0.380851	0.367409	0.0514533	0.16921	0.0728483
Sp09D06	0.524167	0.859286	0.834493	0.17431	0.091796	0.191683	0.306913	0.392765	-0.130907	-0.0792012	-0.10496	-0.0926478	-0.346836	-0.353401	-0.231195	-0.310626	-0.239108	-0.22265	-0.213372	-0.494537	-0.619042	-0.510221	-0.524017	-0.397181	-0.386511	-0.315765	-0.132169	-0.234018	-0.147645
Sp09D07	-0.0893689	-0.292668	-0.311658	-0.500696	-0.495362	-0.426182	-0.29895	-0.324536	0.0429036	-0.114483	-0.0726573	-0.055613	0.0022385	0.0526989	0.179518	0.176701	0.197131	0.123797	0.0321869	0.224309	0.377397	0.407059	0.399484	0.524835	0.61243	0.351602	0.326269	0.537427	0.574884
Sp09D08	-0.16854	-0.451461	-0.475661	-0.451917	-0.418111	-0.471337	-0.361085	-0.450861	0.102169	-0.04645	0.0720172	0.02477	0.235297	0.31775	0.293756	0.36872	0.303167	0.358642	0.368229	0.450677	0.550751	0.594214	0.66549	0.450203	0.336719	0.393345	0.142604	0.0754936	0.0125867
Sp09D09	0.479418	0.645412	0.654338	-0.0282356	-0.0992995	0.0966711	0.186678	0.276822	-0.128716	-0.164971	-0.109878	-0.126464	-0.332352	-0.333823	-0.1531	-0.249627	-0.169767	-0.165677	-0.251067	-0.426861	-0.421765	-0.310655	-0.349362	-0.157158	-0.134445	-0.180982	0.0341717	-0.0386982	0.196336

### Sheet: cor_k16
	EndoMural_01	EndoMural_02	Astro	Micro	OPC	Oligo_01	Oligo_02	Oligo_03	Excit_04	Excit_02	Excit_03	Excit_01	Excit_05	Excit_09	Excit_10	Excit_06	Excit_07	Excit_08	Inhib_04	Inhib_06	Excit_15	Inhib_05	Inhib_01	Inhib_03	Excit_14	Excit_11	Excit_12	Excit_13	Inhib_02
Sp16D01	0.734781	0.812879	0.287546	0.324573	0.145334	-0.123745	0.0336502	0.0226994	-0.351802	-0.307948	-0.266085	-0.245341	-0.344941	-0.348787	-0.36191	-0.142043	-0.210141	-0.228888	-0.0499662	-0.102222	-0.0663959	-0.0293058	-0.182951	-0.192616	-0.270169	-0.208297	-0.201558	-0.152221	-0.150002
Sp16D02	0.287821	0.276615	0.591915	0.208745	0.26365	-0.0187822	-0.0571448	0.049913	-0.476632	-0.422891	-0.35631	-0.237365	-0.159812	-0.203308	-0.254915	-0.197621	-0.273289	-0.334344	0.102823	-0.0156159	0.166543	0.182225	0.20451	0.0971423	-0.179462	-0.17641	-0.180757	-0.0771416	-0.0685247
Sp16D03	-0.364041	-0.307676	-0.331928	-0.375354	-0.405253	-0.37267	-0.674083	-0.677383	0.368347	0.392688	0.361176	0.647557	0.684136	0.539666	0.574109	0.208947	0.0885455	0.0948847	0.0925906	0.144809	0.122512	0.0939893	0.370852	0.366694	0.344373	0.355246	0.279577	0.26799	0.270893
Sp16D04	-0.480304	-0.452579	-0.494915	-0.408297	-0.407578	-0.263277	-0.440012	-0.490796	0.771642	0.534724	0.476394	0.288104	0.422826	0.45938	0.507201	0.16777	0.453086	0.339652	0.0760342	0.138411	-0.0297409	-0.00752354	0.112348	0.216346	0.210409	0.358011	0.350053	0.205621	0.274543
Sp16D05	-0.406807	-0.358624	-0.446116	-0.363937	-0.459529	-0.193075	-0.515951	-0.532586	0.478152	0.34572	0.379463	0.449985	0.577809	0.582243	0.642999	0.102051	0.15789	0.0317959	0.0461574	0.103079	0.101612	-0.0269898	0.255886	0.331672	0.305806	0.355106	0.322807	0.358442	0.361649
Sp16D06	0.292989	0.207049	0.251878	0.391377	0.438799	0.478691	0.866032	0.842974	-0.495057	-0.439434	-0.373661	-0.504468	-0.665425	-0.554629	-0.572951	-0.260153	-0.229199	-0.218359	-0.142391	-0.164729	-0.107455	-0.10525	-0.391941	-0.396406	-0.254453	-0.365051	-0.310925	-0.251458	-0.257244
Sp16D07	-0.498307	-0.473895	-0.458445	-0.375857	-0.355013	-0.190779	-0.393456	-0.42333	0.596698	0.647877	0.415814	0.37822	0.460917	0.436035	0.455342	0.524789	0.340258	0.553778	-0.000325235	0.0543365	-0.0303563	-0.0646173	0.0515768	0.0813725	0.248716	0.264834	0.265947	0.155188	0.0407767
Sp16D08	-0.282072	-0.247508	-0.202504	-0.317853	-0.230993	-0.474412	-0.607629	-0.627793	0.174863	0.348875	0.261991	0.651541	0.546371	0.303885	0.316251	0.303788	0.0397969	0.153629	0.186955	0.241171	0.0442967	0.272981	0.387679	0.335605	0.295988	0.248509	0.212912	0.0855022	0.181559
Sp16D09	-0.492119	-0.447725	-0.468086	-0.454255	-0.446434	-0.33662	-0.569288	-0.608266	0.542447	0.515934	0.502963	0.621331	0.616278	0.538292	0.6072	0.217388	0.219124	0.190674	0.0853081	0.162187	0.0256737	0.0655675	0.233793	0.308955	0.350887	0.413989	0.365342	0.242971	0.333364
Sp16D10	-0.251698	-0.215523	-0.141401	-0.231481	-0.207531	-0.305553	-0.499503	-0.496632	0.167037	0.210922	0.209844	0.400953	0.484228	0.281382	0.268732	0.172738	0.0508315	0.0838077	0.139037	0.17022	0.0596893	0.172811	0.379182	0.367697	0.191699	0.216505	0.176043	0.0391234	0.191281
Sp16D11	0.134846	0.0731534	0.150112	0.272674	0.316851	0.453611	0.654431	0.660776	-0.298829	-0.26965	-0.261237	-0.430264	-0.487686	-0.363413	-0.393863	-0.155716	-0.079023	0.0100797	-0.135603	-0.153004	-0.0823033	-0.164762	-0.335875	-0.324112	-0.177331	-0.272314	-0.215038	-0.165908	-0.270912
Sp16D12	-0.37374	-0.363236	-0.281963	-0.243136	-0.231399	0.0379247	-0.189959	-0.172886	0.464325	0.35769	0.265057	0.0428353	0.256624	0.337758	0.343831	0.195685	0.337572	0.326273	-0.0570359	0.00269817	-0.0125362	-0.147446	0.026397	0.0646043	0.0672279	0.176461	0.151266	0.171056	0.0254729
Sp16D13	-0.0257676	-0.0950958	0.0202865	0.167529	0.253414	0.401871	0.598722	0.594639	-0.116348	-0.0613193	-0.147877	-0.329537	-0.391153	-0.280393	-0.301282	0.00690453	0.0465057	0.226891	-0.145322	-0.134795	-0.0968409	-0.177304	-0.358447	-0.367098	-0.107641	-0.208337	-0.183458	-0.158037	-0.290453
Sp16D14	0.417761	0.415567	0.620124	0.295269	0.313537	0.057247	0.105723	0.190232	-0.512782	-0.459913	-0.396884	-0.333869	-0.302191	-0.333865	-0.383008	-0.235058	-0.270884	-0.32872	0.0249896	-0.0771985	0.0856214	0.0842937	0.0427957	-0.0543396	-0.254452	-0.227966	-0.215742	-0.161115	-0.141347
Sp16D15	0.221875	0.130204	0.200035	0.341161	0.401472	0.483691	0.821355	0.807299	-0.406081	-0.368453	-0.338854	-0.490846	-0.623996	-0.4995	-0.520273	-0.210596	-0.143438	-0.096239	-0.134831	-0.156702	-0.118122	-0.120087	-0.385655	-0.402563	-0.227509	-0.332049	-0.280469	-0.23837	-0.280263
Sp16D16	-0.438253	-0.399537	-0.473847	-0.344275	-0.425236	-0.116308	-0.441943	-0.453546	0.686865	0.349327	0.410354	0.151595	0.448119	0.534395	0.556513	0.0451167	0.363703	0.154512	0.0645087	0.116675	0.0641209	-0.0619519	0.230602	0.311247	0.210947	0.301307	0.261059	0.317255	0.306019
