## Supplementary material for "Integrated single cell and unsupervised spatial transcriptomic analysis defines molecular anatomy of the human dorsolateral prefrontal cortex": Table S4. Summary of ligand-receptor pairs associated with SCZ genetic risk association.

genesymbol_intercell_source	genesymbol_intercell_target	Number_SCZ_risk_genes
BMP3	BMPR1B	2
DKK1	LRP1	2
EFNA5	EPHA5	2
EFNA5	FYN	2
FSHB	GPR20	2
FYN	DCC	2
FYN	GRIA1	2
FYN	GRIN2A	2
FYN	ITGB7	2
FYN	LPP	2
FYN	MST1R	2
FYN	NOX4	2
FYN	PRKD1	2
FYN	PTPRF	2
LRFN5	PTPRD	2
LRFN5	PTPRF	2
MDK	LRP1	2
SEMA6D	PLXNA4	2
ADCYAP1	DPP4	1
ADCYAP1	GPR20	1
ADM	DCLK3	1
ADM	GPR20	1
ADM	NOS1	1
ADM2	DCLK3	1
ADM2	GPR20	1
AGRP	MC4R	1
AGT	PRKD1	1
AMH	BMPR1B	1
ANGPT1	FES	1
ANGPT2	CDH5	1
ANGPTL4	CDH11	1
ANGPTL4	CDH5	1
ANOS1	FGFR1	1
ANXA1	GRIN2A	1
APOA1	LRP1	1
APOA2	LRP1	1
APOA4	LRP1	1
APOB	LRP1	1
APOC2	LRP1	1
APOC3	LRP1	1
APOD	LEPR	1
APOE	LRP1	1
ASGR1	NOS1	1
AVP	ADCY1	1
AVP	GPR20	1
AVP	PRKD1	1
BDNF	DDR1	1
BDNF	GRIA1	1
BDNF	GRIN2A	1
BDNF	NOS1	1
BMP1	BMPR1B	1
BMP10	BMPR1B	1
BMP15	BMPR1B	1
BMP2	BMPR1B	1
BMP2	CDH11	1
BMP3	ACVR1	1
BMP3	ACVR1B	1
BMP3	ACVR2A	1
BMP3	ACVR2B	1
BMP3	BMPR1A	1
BMP3	BMPR2	1
BMP3	COMPLEX:ACVR1B_ACVR2A	1
BMP3	TGFB1	1
BMP4	BMPR1B	1
BMP5	BMPR1B	1
BMP5	PTPRD	1
BMP6	BMPR1B	1
BMP6	CDH5	1
BMP7	BMPR1B	1
BMP8A	BMPR1B	1
BMP8A	TGFBR2	1
BMP8B	BMPR1B	1
BST2	STAT6	1
BTN1A1	NEGR1	1
C1QL1	GRIA1	1
C4B_2	CD46	1
C6orf15	DDR1	1
CALCA	CDH11	1
CALCA	DCLK3	1
CALCA	GPR20	1
CALCB	GPR20	1
CALML3	ADCY1	1
CALR	LRP1	1
CALR	MPL	1
CCK	PRKD1	1
CCL1	ACKR1	1
CCL11	ACKR1	1
CCL11	DPP4	1
CCL13	ACKR1	1
CCL14	ACKR1	1
CCL16	ACKR1	1
CCL17	ACKR1	1
CCL18	ACKR1	1
CCL2	ACKR1	1
CCL22	ACKR1	1
CCL22	DPP4	1
CCL5	ACKR1	1
CCL5	DPP4	1
CCL7	ACKR1	1
CCL8	ACKR1	1
CCN2	LRP1	1
CCN2	TGFBR2	1
CD209	CD46	1
CD40LG	CD53	1
CD59	STAB1	1
CD72	NCAM2	1
CEACAM6	STAB1	1
CEACAM8	BTN2A2	1
CGA	GPR20	1
CGN	TGFBR2	1
CHAD	ITGB7	1
CNMD	PTPRD	1
CNTN4	APLP1	1
CNTN4	APP	1
CNTN4	PTPRG	1
COL11A2	ITGB7	1
COL6A3	ITGB7	1
COL6A6	ITGB7	1
COL8A2	DDR1	1
COMP	ITGB7	1
CRH	CRHR1	1
CRH	GPR20	1
CSF1	CSF3R	1
CSF2	CDH11	1
CSF2	CSF3R	1
CSF3	CSF3R	1
CSF3R	CD244	1
CSF3R	JAK1	1
CSF3R	JAK2	1
CSF3R	JAK3	1
CSF3R	TYK2	1
CXCL1	ACKR1	1
CXCL10	ACKR1	1
CXCL10	DPP4	1
CXCL11	ACKR1	1
CXCL11	DPP4	1
CXCL12	DPP4	1
CXCL12	ESR2	1
CXCL13	ACKR1	1
CXCL13	OPRD1	1
CXCL2	ACKR1	1
CXCL2	DPP4	1
CXCL3	ACKR1	1
CXCL5	ACKR1	1
CXCL6	ACKR1	1
CXCL8	ACKR1	1
CXCL8	CDH5	1
CXCL9	ACKR1	1
CXCL9	DPP4	1
DBP	ACKR1	1
DCN	LRP1	1
DDR1	BCR	1
DDR1	CAMKK1	1
DDR1	CDK1	1
DDR1	CDK2	1
DDR1	CHEK1	1
DDR1	PHB2	1
DDR1	PLCG1	1
DDR1	PRKACA	1
DDR1	PTGS2	1
DDR1	RGS2	1
DDR1	RPS6KA2	1
DDR1	TM4SF1	1
DDR1	TTR	1
DDR1	XPO1	1
DKK1	KREMEN1	1
DKK1	KREMEN2	1
DKK1	LRP4	1
DKK1	LRP5	1
DKK1	LRP6	1
DKK1	WNT2	1
DKK1	WNT3A	1
DKK1	WNT6	1
DKK3	ABCB1	1
DLK1	NOTCH4	1
DLL1	NOTCH4	1
DLL3	NOTCH4	1
DLL4	NOTCH4	1
DPP4	ADA	1
DPP4	CXCL12	1
DPP4	TGFB1	1
DRAXIN	DCC	1
DUSP18	RPSA	1
EDN1	ADCY1	1
EDN1	PRKD1	1
EFEMP2	LINGO1	1
EFNA1	EPHA5	1
EFNA2	EPHA5	1
EFNA3	EPHA5	1
EFNA4	EPHA5	1
EFNA5	CDK5	1
EFNA5	EPHA1	1
EFNA5	EPHA10	1
EFNA5	EPHA2	1
EFNA5	EPHA3	1
EFNA5	EPHA4	1
EFNA5	EPHA6	1
EFNA5	EPHA7	1
EFNA5	EPHA8	1
EFNA5	EPHB1	1
EFNA5	EPHB2	1
EFNA5	EPHB6	1
EFNA5	PIK3CG	1
EFNA5	PIK3R2	1
EFNA5	PIK3R5	1
EFNA5	PLCG1	1
EFNB1	FYN	1
EGF	FGFR1	1
EGF	KDM3B	1
EGF	LPP	1
EGF	NOS1	1
EGF	PRKD1	1
EGF	SRPK2	1
EPHA3	FGFR1	1
EPHA3	FYN	1
ERFE	LRP1	1
FAM3B	LRP5	1
FCN1	LRP1	1
FCN2	LRP1	1
FGF1	FGFR1	1
FGF10	FGFR1	1
FGF11	FGFR1	1
FGF12	FGFR1	1
FGF13	FGFR1	1
FGF14	FGFR1	1
FGF16	FGFR1	1
FGF17	FGFR1	1
FGF18	FGFR1	1
FGF19	FGFR1	1
FGF2	FGFR1	1
FGF20	FGFR1	1
FGF21	FGFR1	1
FGF22	FGFR1	1
FGF23	FGFR1	1
FGF3	FGFR1	1
FGF4	FGFR1	1
FGF5	FGFR1	1
FGF6	CDH11	1
FGF6	FGFR1	1
FGF7	FGFR1	1
FGF8	FGFR1	1
FGF9	FGFR1	1
FGFR3	CHRM4	1
FGFR4	PTPRD	1
FRS3	FGFR1	1
FSHB	ADCYAP1R1	1
FSHB	ADRB2	1
FSHB	ADRB3	1
FSHB	FSHR	1
FSHB	GPR84	1
FSHB	PTH1R	1
FSHB	RAMP2	1
FSHB	RAMP3	1
FSHB	TSHR	1
FSHB	VIPR1	1
FST	BMPR1B	1
FYN	AATK	1
FYN	ABL1	1
FYN	ADAM15	1
FYN	APP	1
FYN	ARRB2	1
FYN	BCR	1
FYN	BMX	1
FYN	BSG	1
FYN	CASP3	1
FYN	CASP8	1
FYN	CD19	1
FYN	CD2	1
FYN	CD226	1
FYN	CD244	1
FYN	CD247	1
FYN	CD28	1
FYN	CD300LB	1
FYN	CD300LF	1
FYN	CD36	1
FYN	CD3E	1
FYN	CD3G	1
FYN	CD44	1
FYN	CD5	1
FYN	CD55	1
FYN	CD79A	1
FYN	CD79B	1
FYN	CDK2	1
FYN	CDK5	1
FYN	CDK6	1
FYN	CNTN1	1
FYN	CNTNAP1	1
FYN	CSF2RB	1
FYN	CSK	1
FYN	CTLA4	1
FYN	DCBLD2	1
FYN	EGFR	1
FYN	EIF2AK2	1
FYN	EPHA1	1
FYN	EPHA2	1
FYN	EPHA3	1
FYN	EPHA4	1
FYN	EPHB1	1
FYN	EPHB2	1
FYN	ERBB2	1
FYN	ERBB3	1
FYN	F2R	1
FYN	FAS	1
FYN	FASLG	1
FYN	FCER1G	1
FYN	FCER2	1
FYN	FCGR2A	1
FYN	FCGR2B	1
FYN	FCGR2C	1
FYN	FGR	1
FYN	FLOT1	1
FYN	GP6	1
FYN	GRIN2B	1
FYN	GRM1	1
FYN	GSK3B	1
FYN	HCK	1
FYN	IGF1R	1
FYN	IL2RB	1
FYN	IL7R	1
FYN	ITGA6	1
FYN	ITGB1	1
FYN	ITGB2	1
FYN	ITGB3	1
FYN	ITGB4	1
FYN	ITGB5	1
FYN	ITGB6	1
FYN	ITGB8	1
FYN	ITK	1
FYN	ITPR1	1
FYN	JAK2	1
FYN	KDR	1
FYN	KIT	1
FYN	LAT	1
FYN	LCK	1
FYN	LYN	1
FYN	MAPK11	1
FYN	MAPK14	1
FYN	MAPK7	1
FYN	MCAM	1
FYN	MS4A1	1
FYN	NFE2L2	1
FYN	NTRK2	1
FYN	PAK1	1
FYN	PDE4D	1
FYN	PDGFB	1
FYN	PDGFRB	1
FYN	PECAM1	1
FYN	PIK3CA	1
FYN	PIK3CB	1
FYN	PIK3CD	1
FYN	PIK3R1	1
FYN	PIK3R2	1
FYN	PLAUR	1
FYN	PLCG1	1
FYN	PLCG2	1
FYN	PLD2	1
FYN	PLK1	1
FYN	PLXNA1	1
FYN	PLXNA2	1
FYN	PRKAA2	1
FYN	PRKACA	1
FYN	PRKCA	1
FYN	PRKCD	1
FYN	PRKCE	1
FYN	PRKCQ	1
FYN	PTGS2	1
FYN	PTK2	1
FYN	PTK2B	1
FYN	PTPRC	1
FYN	PTPRE	1
FYN	PTPRJ	1
FYN	PTPRT	1
FYN	PTPRZ1	1
FYN	RACK1	1
FYN	RAF1	1
FYN	RPS6KA3	1
FYN	SCN9A	1
FYN	SDC2	1
FYN	SDC3	1
FYN	SIGLEC10	1
FYN	SLAMF1	1
FYN	SLK	1
FYN	SOS1	1
FYN	SPN	1
FYN	SRC	1
FYN	STAT3	1
FYN	STK11	1
FYN	SYK	1
FYN	TEK	1
FYN	THY1	1
FYN	TNK2	1
FYN	TRPC4	1
FYN	TRPC6	1
FYN	TRPV4	1
FYN	TRPV6	1
FYN	TUBA1A	1
FYN	TUBA4A	1
FYN	TUBB	1
FYN	TXK	1
FYN	TYK2	1
FYN	TYRO3	1
FYN	UNC119	1
FYN	YES1	1
FYN	ZAP70	1
GCG	DPP4	1
GCG	GPR20	1
GCG	GRIA1	1
GDF1	BMPR1B	1
GDF10	BMPR1B	1
GDF11	BMPR1B	1
GDF15	TGFBR2	1
GDF2	BMPR1B	1
GDF3	BMPR1B	1
GDF5	BMPR1B	1
GDF6	BMPR1B	1
GDF7	BMPR1B	1
GDF9	BMPR1B	1
GHRH	DPP4	1
GHRH	GPR20	1
GIP	DPP4	1
GIP	GPR20	1
GPHA2	ADGRV1	1
HBEGF	MOG	1
HGF	FGFR1	1
HGF	MST1R	1
HGF	STAT6	1
HP	ASGR1	1
HP	ASGR2	1
HP	CD163	1
HP	CD22	1
HP	ITGAM	1
HP	ITGB2	1
HP	MDM2	1
HP	TLR4	1
HPX	LRP1	1
IAPP	GPR20	1
ICAM1	CDH5	1
IFNE	ADGRV1	1
IFNG	CTSS	1
IFNG	EP300	1
IFNG	GRIA1	1
IFNG	MPL	1
IFNG	STAT6	1
IGF1	FGFR1	1
IGF1	NOS1	1
IGFBPL1	DCC	1
IL12A	STAT6	1
IL12B	STAT6	1
IL13	STAT6	1
IL13	TMEM219	1
IL15	STAT6	1
IL16	GRIN2A	1
IL1A	ADCY1	1
IL1A	DPP4	1
IL1A	MAPKAPK3	1
IL1B	CDH5	1
IL2	ALPK3	1
IL2	CD53	1
IL2	DPP4	1
IL2	STAT6	1
IL4	CD53	1
IL4	STAT6	1
IL4R	STAT6	1
IL6	ABCB1	1
IL7R	FYN	1
INS	FGFR1	1
INS	LRP1	1
INS	NOS1	1
INSL3	GPR20	1
IZUMO1	IZUMO1R	1
JAG1	CD46	1
JAG1	NOTCH4	1
JAG2	NOTCH4	1
JAM3	COMPLEX:ITGAM_ITGB2	1
JAM3	ITGAM	1
JAM3	ITGB1	1
JAM3	ITGB2	1
KDR	CDH5	1
KDR	FES	1
KITLG	LRRN3	1
KL	FGFR1	1
KMT2E	NCR2	1
KMT2E	RARA	1
KNG1	CDH5	1
L1CAM	FGFR1	1
LAMA1	ITGB7	1
LAMA1	RPSA	1
LAMA2	ITGB7	1
LAMA2	RPSA	1
LAMA3	ITGB7	1
LAMA4	ITGB7	1
LAMA5	ITGB7	1
LAMB1	ITGB7	1
LAMB2	ITGB7	1
LAMB2	RPSA	1
LAMB3	ITGB7	1
LAMC1	ITGB7	1
LAMC2	ITGB7	1
LAMC3	ITGB7	1
LEP	CASP1	1
LEP	FYN	1
LEP	LEPR	1
LEP	SLC12A5	1
LEPR	JAK1	1
LEPR	JAK2	1
LEPR	JAK3	1
LEPR	KIR2DL5A	1
LEPR	PRKAA1	1
LEPR	PRKAA2	1
LEPR	PRKAB1	1
LEPR	PRKAB2	1
LEPR	PRKAG1	1
LEPR	PRKAG2	1
LEPR	STAT3	1
LEPR	TYK2	1
LFNG	NOTCH4	1
LGALS9	LRP1	1
LGI1	RTN4R	1
LHB	GPR20	1
LIFR	NEGR1	1
LRFN5	PTPRS	1
LRRC4B	PTPRD	1
LRRC4B	PTPRF	1
MDK	ALK	1
MDK	COMPLEX:ITGA4_ITGB1	1
MDK	COMPLEX:ITGA6_ITGB1	1
MDK	GPC2	1
MDK	ITGA4	1
MDK	ITGA6	1
MDK	ITGB1	1
MDK	ITGB2	1
MDK	LRP2	1
MDK	NCL	1
MDK	NOTCH2	1
MDK	PTPRB	1
MDK	PTPRZ1	1
MDK	SDC1	1
MDK	SDC2	1
MDK	SDC3	1
MDK	TSPAN1	1
MDK	VEGFA	1
MST1	MST1R	1
NID1	PTPRF	1
NLGN1	NRXN1	1
NLGN2	NRXN1	1
NLGN3	NRXN1	1
NLGN4X	NRXN1	1
NMB	BRS3	1
NMB	GRPR	1
NMB	NMBR	1
NMS	NMUR2	1
NMU	NMUR2	1
NOG	BMPR1B	1
NOTCH1	FURIN	1
NOTCH1	NOTCH4	1
NPPA	ADCY1	1
NPPA	PRKG1	1
NPPB	DPP4	1
NPS	GPR20	1
NPTX1	GRIA1	1
NPY	DPP4	1
NPY	MC4R	1
NR0B2	ESR2	1
NR0B2	PPARA	1
NR0B2	THRB	1
NRG2	MOG	1
NTN1	DCC	1
NTN1	FYN	1
NTN4	DCC	1
NTS	GRIA1	1
NTS	PRKD1	1
NXPH1	NRXN1	1
NXPH2	NRXN1	1
NXPH3	NRXN1	1
OCLN	TGFBR2	1
OLFM2	ROBO2	1
OSM	STAT6	1
OXT	SLC12A5	1
PAM	DPP4	1
PCSK9	LRP1	1
PDGFA	FGFR1	1
PDGFA	FURIN	1
PDGFB	ADGRV1	1
PDGFB	FGFR1	1
PDGFB	FYN	1
PDGFB	LRP1	1
PDGFC	FGFR1	1
PDGFD	FGFR1	1
PDGFD	FYN	1
PDYN	OPRD1	1
PENK	OPRD1	1
PF4	ACKR1	1
PF4	LRP1	1
PILRA	BTN3A2	1
PLG	ATP2A2	1
POMC	CYP17A1	1
POMC	GPR20	1
POMC	MC4R	1
POMC	OPRD1	1
POMC	PRKD1	1
POSTN	PTK7	1
PPBP	ACKR1	1
PPBP	OPRD1	1
PRND	RPSA	1
PSG7	DCC	1
PSG9	DCC	1
PTH	ADCY1	1
PTH	GPR20	1
PTH2	GPR20	1
PTHLH	GPR20	1
PTN	ALK	1
PTN	CDH10	1
PTN	COMPLEX:ITGAV_ITGB3	1
PTN	NCL	1
PTN	PLXNB2	1
PTN	PTK2	1
PTN	PTPRB	1
PTN	PTPRS	1
PTN	PTPRZ1	1
PTN	SDC1	1
PTN	SDC2	1
PTN	SDC3	1
PTN	SRC	1
PTN	TGFB1	1
PTPN11	FYN	1
PTPN6	CSF3R	1
PTPN6	FYN	1
PTPN6	LEPR	1
PTPN6	MPL	1
PTPN6	NOS1	1
PTPN6	STAT6	1
PYY	DPP4	1
RARRES2	CMKLR1	1
RELN	ITGB7	1
RGMA	BMPR1B	1
RLN2	GPR20	1
RLN3	GPR20	1
RPH3A	NRXN1	1
SCT	GPR20	1
SEMA3A	PLXNA4	1
SEMA3B	PLXNA4	1
SEMA6B	PLXNA4	1
SEMA6D	COMPLEX:KDR_PLXNA1	1
SEMA6D	COMPLEX:PLXNA1_TREM2	1
SEMA6D	COMPLEX:PLXNA1_TREM2_TYROBP	1
SEMA6D	KDR	1
SEMA6D	PLXNA1	1
SEMA6D	PLXNC1	1
SEMA6D	TREM2	1
SHANK2	ADGRL2	1
SHH	GPC5	1
SI	LRP1	1
SLIT1	ROBO2	1
SLIT2	DCC	1
SLIT2	ROBO2	1
SLIT3	ROBO2	1
SLITRK1	PTPRD	1
SLURP1	CHRNA2	1
SLURP1	CHRNA3	1
SLURP1	CHRNA5	1
SLURP1	CHRNB4	1
SLURP2	CHRNA2	1
SLURP2	CHRNA3	1
SLURP2	CHRNA5	1
SLURP2	CHRNB4	1
SOCS2	CSF3R	1
SOCS2	LEPR	1
SOCS2	MPL	1
SPARC	FGFR1	1
SPP1	ITGB7	1
SST	ADCY1	1
TAC1	DPP4	1
TEK	FES	1
TEK	FYN	1
TGFA	FGFR1	1
TGFA	PTPRD	1
TGFB1	EP300	1
TGFB1	LPP	1
TGFB1	MST1R	1
TGFB1	NOX4	1
TGFB1	TGFBR2	1
TGFB2	TGFBR2	1
TGFB3	TGFBR2	1
THBS1	ITGB7	1
THBS1	LRP1	1
THBS2	ITGB7	1
THBS2	NOTCH4	1
THBS4	ITGB7	1
THPO	MPL	1
TLN1	ITGB7	1
TNC	ITGB7	1
TNF	ABCB1	1
TNF	CDH11	1
TNF	CHI3L1	1
TNF	CTSS	1
TNF	MAPKAPK3	1
TNF	PRKD1	1
TNF	SMPD3	1
TNF	TLR9	1
TNFRSF1A	SMPD3	1
TP53	ABCB1	1
TP53	ADGRB1	1
TP53	CASP1	1
TP53	DDR1	1
TP53	EP300	1
TP53	PLK2	1
TP53	VRK2	1
TPO	MPL	1
TSHB	GPR20	1
TYK2	FYN	1
TYK2	STAT6	1
UCN	CRHR1	1
UCN2	CRHR1	1
UCN3	CRHR1	1
VCAM1	ITGB7	1
VCAM1	NOX3	1
VEGFA	AKT3	1
VEGFA	CDH5	1
VEGFA	FES	1
VIP	ADCY1	1
VIP	DPP4	1
VIP	GPR20	1
VTN	ITGB7	1
VTN	PIK3C2A	1
VWF	ITGB7	1
VWF	LRP1	1
WNT3	COMPLEX:FZD10_LRP5	1
WNT3	COMPLEX:FZD10_LRP6	1
WNT3	COMPLEX:FZD1_LRP5	1
WNT3	COMPLEX:FZD1_LRP6	1
WNT3	COMPLEX:FZD2_LRP5	1
WNT3	COMPLEX:FZD2_LRP6	1
WNT3	COMPLEX:FZD3_LRP5	1
WNT3	COMPLEX:FZD3_LRP6	1
WNT3	COMPLEX:FZD4_LRP5	1
WNT3	COMPLEX:FZD4_LRP6	1
WNT3	COMPLEX:FZD5_LRP5	1
WNT3	COMPLEX:FZD5_LRP6	1
WNT3	COMPLEX:FZD6_LRP5	1
WNT3	COMPLEX:FZD6_LRP6	1
WNT3	COMPLEX:FZD7_LRP5	1
WNT3	COMPLEX:FZD7_LRP6	1
WNT3	COMPLEX:FZD8_LRP5	1
WNT3	COMPLEX:FZD8_LRP6	1
WNT3	COMPLEX:FZD9_LRP5	1
WNT3	COMPLEX:FZD9_LRP6	1
WNT3	FZD1	1
WNT3	FZD10	1
WNT3	FZD2	1
WNT3	FZD3	1
WNT3	FZD4	1
WNT3	FZD5	1
WNT3	FZD6	1
WNT3	FZD7	1
WNT3	FZD8	1
WNT3	FZD9	1
WNT3	LRP6	1
WNT3	ROR2	1
WNT3	RYK	1
WNT3A	LRP1	1
WNT3A	PRKD1	1
WNT4	COMPLEX:FZD10_LRP5	1
WNT4	COMPLEX:FZD10_LRP6	1
WNT4	COMPLEX:FZD1_LRP5	1
WNT4	COMPLEX:FZD1_LRP6	1
WNT4	COMPLEX:FZD2_LRP5	1
WNT4	COMPLEX:FZD2_LRP6	1
WNT4	COMPLEX:FZD3_LRP5	1
WNT4	COMPLEX:FZD3_LRP6	1
WNT4	COMPLEX:FZD4_LRP5	1
WNT4	COMPLEX:FZD4_LRP6	1
WNT4	COMPLEX:FZD5_LRP5	1
WNT4	COMPLEX:FZD5_LRP6	1
WNT4	COMPLEX:FZD6_LRP5	1
WNT4	COMPLEX:FZD6_LRP6	1
WNT4	COMPLEX:FZD7_LRP5	1
WNT4	COMPLEX:FZD7_LRP6	1
WNT4	COMPLEX:FZD8_LRP5	1
WNT4	COMPLEX:FZD8_LRP6	1
WNT4	COMPLEX:FZD9_LRP5	1
WNT4	COMPLEX:FZD9_LRP6	1
WNT4	CSNK1A1	1
WNT4	FZD1	1
WNT4	FZD10	1
WNT4	FZD2	1
WNT4	FZD3	1
WNT4	FZD4	1
WNT4	FZD5	1
WNT4	FZD6	1
WNT4	FZD7	1
WNT4	FZD8	1
WNT4	FZD9	1
WNT4	GNAS	1
WNT4	LRP5	1
WNT4	LRP6	1
WNT4	NOTCH1	1
WNT4	SMO	1
WNT4	YES1	1
WNT5A	PTK7	1
WNT5A	RORA	1
WNT7B	ADGRA2	1
WNT7B	COMPLEX:FZD10_LRP5	1
WNT7B	COMPLEX:FZD10_LRP6	1
WNT7B	COMPLEX:FZD1_LRP5	1
WNT7B	COMPLEX:FZD1_LRP6	1
WNT7B	COMPLEX:FZD2_LRP5	1
WNT7B	COMPLEX:FZD2_LRP6	1
WNT7B	COMPLEX:FZD3_LRP5	1
WNT7B	COMPLEX:FZD3_LRP6	1
WNT7B	COMPLEX:FZD4_LRP5	1
WNT7B	COMPLEX:FZD4_LRP6	1
WNT7B	COMPLEX:FZD5_LRP5	1
WNT7B	COMPLEX:FZD5_LRP6	1
WNT7B	COMPLEX:FZD6_LRP5	1
WNT7B	COMPLEX:FZD6_LRP6	1
WNT7B	COMPLEX:FZD7_LRP5	1
WNT7B	COMPLEX:FZD7_LRP6	1
WNT7B	COMPLEX:FZD8_LRP5	1
WNT7B	COMPLEX:FZD8_LRP6	1
WNT7B	COMPLEX:FZD9_LRP5	1
WNT7B	COMPLEX:FZD9_LRP6	1
WNT7B	FZD1	1
WNT7B	FZD10	1
WNT7B	FZD2	1
WNT7B	FZD3	1
WNT7B	FZD4	1
WNT7B	FZD5	1
WNT7B	FZD6	1
WNT7B	FZD7	1
WNT7B	FZD8	1
WNT7B	FZD9	1
WNT7B	LRP5	1
WNT7B	TMED5	1
XCL1	ADGRV1	1
