## Supplementary material for "Integrated single cell and unsupervised spatial transcriptomic analysis defines molecular anatomy of the human dorsolateral prefrontal cortex": Table S6. P-values of differences in cell-type correlation across artifact vs. non-artifact regions.

sample	Layers	cell_type_1	cell_type_2	p_value	corr_p_values
Br6522_ant	Layer 1	Inhib	Oligo	0.841863941844867	0.994725488482871
Br6522_ant	Layer 1	Inhib	OPC	0.767006740779686	0.994725488482871
Br6522_ant	Layer 1	Oligo	OPC	0.881927499666163	0.994725488482871
Br6522_ant	Layer 1	Inhib	Excit	0.774770183789911	0.994725488482871
Br6522_ant	Layer 1	Oligo	Excit	0.963933677539927	0.994725488482871
Br6522_ant	Layer 1	OPC	Excit	0.891222933047314	0.994725488482871
Br6522_ant	Layer 1	Inhib	Astro	0.827091037715524	0.994725488482871
Br6522_ant	Layer 1	Oligo	Astro	0.942050341721768	0.994725488482871
Br6522_ant	Layer 1	OPC	Astro	0.961957144322653	0.994725488482871
Br6522_ant	Layer 1	Excit	Astro	0.964576064933888	0.994725488482871
Br6522_ant	Layer 1	Inhib	EndoMural	0.908008275482136	0.994725488482871
Br6522_ant	Layer 1	Oligo	EndoMural	0.994725488482871	0.994725488482871
Br6522_ant	Layer 1	OPC	EndoMural	0.881551498744564	0.994725488482871
Br6522_ant	Layer 1	Excit	EndoMural	0.867988377238294	0.994725488482871
Br6522_ant	Layer 1	Astro	EndoMural	0.874319046343627	0.994725488482871
Br6522_ant	Layer 1	Inhib	Micro	0.866034408999838	0.994725488482871
Br6522_ant	Layer 1	Oligo	Micro	0.96407645547921	0.994725488482871
Br6522_ant	Layer 1	OPC	Micro	0.922591922176943	0.994725488482871
Br6522_ant	Layer 1	Excit	Micro	0.947436364006346	0.994725488482871
Br6522_ant	Layer 1	Astro	Micro	0.916412459410086	0.994725488482871
Br6522_ant	Layer 1	EndoMural	Micro	0.989103186549078	0.994725488482871
Br6522_ant	Layer 2	Inhib	Oligo	0.330637271429676	0.994725488482871
Br6522_ant	Layer 2	Inhib	OPC	0.791324680349892	0.994725488482871
Br6522_ant	Layer 2	Oligo	OPC	0.528692763659074	0.994725488482871
Br6522_ant	Layer 2	Inhib	Excit	0.299322365358153	0.994725488482871
Br6522_ant	Layer 2	Oligo	Excit	0.495138043009802	0.994725488482871
Br6522_ant	Layer 2	OPC	Excit	0.601133645543356	0.994725488482871
Br6522_ant	Layer 2	Inhib	Astro	0.209126976341438	0.994725488482871
Br6522_ant	Layer 2	Oligo	Astro	0.456856028968072	0.994725488482871
Br6522_ant	Layer 2	OPC	Astro	0.853463379197717	0.994725488482871
Br6522_ant	Layer 2	Excit	Astro	0.437460159609104	0.994725488482871
Br6522_ant	Layer 2	Inhib	EndoMural	0.2058244373871	0.994725488482871
Br6522_ant	Layer 2	Oligo	EndoMural	0.570394654584081	0.994725488482871
Br6522_ant	Layer 2	OPC	EndoMural	0.978505746237998	0.994725488482871
Br6522_ant	Layer 2	Excit	EndoMural	0.965872167415557	0.994725488482871
Br6522_ant	Layer 2	Astro	EndoMural	0.875836791982518	0.994725488482871
Br6522_ant	Layer 2	Inhib	Micro	0.977328255602733	0.994725488482871
Br6522_ant	Layer 2	Oligo	Micro	0.985929778421639	0.994725488482871
Br6522_ant	Layer 2	OPC	Micro	0.880336559538597	0.994725488482871
Br6522_ant	Layer 2	Excit	Micro	0.62193395053152	0.994725488482871
Br6522_ant	Layer 2	Astro	Micro	0.808781112804308	0.994725488482871
Br6522_ant	Layer 2	EndoMural	Micro	0.902403474740731	0.994725488482871
Br6522_ant	Layer 3	Inhib	Oligo	0.0914014114556795	0.994725488482871
Br6522_ant	Layer 3	Inhib	OPC	0.3919136117121	0.994725488482871
Br6522_ant	Layer 3	Oligo	OPC	0.207833921890822	0.994725488482871
Br6522_ant	Layer 3	Inhib	Excit	0.158953855913083	0.994725488482871
Br6522_ant	Layer 3	Oligo	Excit	0.147843329434536	0.994725488482871
Br6522_ant	Layer 3	OPC	Excit	0.13991330119108	0.994725488482871
Br6522_ant	Layer 3	Inhib	Astro	0.0190133198652284	0.994725488482871
Br6522_ant	Layer 3	Oligo	Astro	0.127879665566638	0.994725488482871
Br6522_ant	Layer 3	OPC	Astro	0.0947956204841423	0.994725488482871
Br6522_ant	Layer 3	Excit	Astro	0.0405626689890833	0.994725488482871
Br6522_ant	Layer 3	Inhib	EndoMural	0.091965527246798	0.994725488482871
Br6522_ant	Layer 3	Oligo	EndoMural	0.133752419919918	0.994725488482871
Br6522_ant	Layer 3	OPC	EndoMural	0.557139160364568	0.994725488482871
Br6522_ant	Layer 3	Excit	EndoMural	0.218141520673871	0.994725488482871
Br6522_ant	Layer 3	Astro	EndoMural	0.190654767667266	0.994725488482871
Br6522_ant	Layer 3	Inhib	Micro	0.44969779999055	0.994725488482871
Br6522_ant	Layer 3	Oligo	Micro	0.832177960439239	0.994725488482871
Br6522_ant	Layer 3	OPC	Micro	0.894538610521578	0.994725488482871
Br6522_ant	Layer 3	Excit	Micro	0.226972772039651	0.994725488482871
Br6522_ant	Layer 3	Astro	Micro	0.420902068736753	0.994725488482871
Br6522_ant	Layer 3	EndoMural	Micro	0.261327542732606	0.994725488482871
Br6522_ant	Layer 4	Inhib	Oligo	0.360978300833591	0.994725488482871
Br6522_ant	Layer 4	Inhib	OPC	0.692723174787163	0.994725488482871
Br6522_ant	Layer 4	Oligo	OPC	0.662886765882748	0.994725488482871
Br6522_ant	Layer 4	Inhib	Excit	0.289698546276883	0.994725488482871
Br6522_ant	Layer 4	Oligo	Excit	0.474442659823726	0.994725488482871
Br6522_ant	Layer 4	OPC	Excit	0.643019819832695	0.994725488482871
Br6522_ant	Layer 4	Inhib	Astro	0.320306358554777	0.994725488482871
Br6522_ant	Layer 4	Oligo	Astro	0.279853725934345	0.994725488482871
Br6522_ant	Layer 4	OPC	Astro	0.974428119486214	0.994725488482871
Br6522_ant	Layer 4	Excit	Astro	0.311189206753176	0.994725488482871
Br6522_ant	Layer 4	Inhib	EndoMural	0.16870711784869	0.994725488482871
Br6522_ant	Layer 4	Oligo	EndoMural	0.64597316357096	0.994725488482871
Br6522_ant	Layer 4	OPC	EndoMural	0.679973450868522	0.994725488482871
Br6522_ant	Layer 4	Excit	EndoMural	0.190173682655472	0.994725488482871
Br6522_ant	Layer 4	Astro	EndoMural	0.210797857791485	0.994725488482871
Br6522_ant	Layer 4	Inhib	Micro	0.544692158921531	0.994725488482871
Br6522_ant	Layer 4	Oligo	Micro	0.38343864745235	0.994725488482871
Br6522_ant	Layer 4	OPC	Micro	0.607312398562293	0.994725488482871
Br6522_ant	Layer 4	Excit	Micro	0.537589966511204	0.994725488482871
Br6522_ant	Layer 4	Astro	Micro	0.892853770109593	0.994725488482871
Br6522_ant	Layer 4	EndoMural	Micro	0.848956811087035	0.994725488482871
Br6522_ant	Layer 5	Inhib	Oligo	0.292985428895156	0.994725488482871
Br6522_ant	Layer 5	Inhib	OPC	0.644957702042624	0.994725488482871
Br6522_ant	Layer 5	Oligo	OPC	0.384982532807342	0.994725488482871
Br6522_ant	Layer 5	Inhib	Excit	0.276182193936983	0.994725488482871
Br6522_ant	Layer 5	Oligo	Excit	0.526376012274405	0.994725488482871
Br6522_ant	Layer 5	OPC	Excit	0.255803091881077	0.994725488482871
Br6522_ant	Layer 5	Inhib	Astro	0.347259317553924	0.994725488482871
Br6522_ant	Layer 5	Oligo	Astro	0.286511951612135	0.994725488482871
Br6522_ant	Layer 5	OPC	Astro	0.37653326387085	0.994725488482871
Br6522_ant	Layer 5	Excit	Astro	0.450850236742933	0.994725488482871
Br6522_ant	Layer 5	Inhib	EndoMural	0.673406605131863	0.994725488482871
Br6522_ant	Layer 5	Oligo	EndoMural	0.702568233791224	0.994725488482871
Br6522_ant	Layer 5	OPC	EndoMural	0.798464699112153	0.994725488482871
Br6522_ant	Layer 5	Excit	EndoMural	0.754418204151393	0.994725488482871
Br6522_ant	Layer 5	Astro	EndoMural	0.274553829756515	0.994725488482871
Br6522_ant	Layer 5	Inhib	Micro	0.663532566240028	0.994725488482871
Br6522_ant	Layer 5	Oligo	Micro	0.400991333029656	0.994725488482871
Br6522_ant	Layer 5	OPC	Micro	0.499211212813994	0.994725488482871
Br6522_ant	Layer 5	Excit	Micro	0.748740682896176	0.994725488482871
Br6522_ant	Layer 5	Astro	Micro	0.656547186043484	0.994725488482871
Br6522_ant	Layer 5	EndoMural	Micro	0.300836889694901	0.994725488482871
Br6522_ant	Layer 6	Inhib	Oligo	0.468559099355843	0.994725488482871
Br6522_ant	Layer 6	Inhib	OPC	0.809955314396667	0.994725488482871
Br6522_ant	Layer 6	Oligo	OPC	0.486870710849075	0.994725488482871
Br6522_ant	Layer 6	Inhib	Excit	0.861346482175722	0.994725488482871
Br6522_ant	Layer 6	Oligo	Excit	0.977053426591175	0.994725488482871
Br6522_ant	Layer 6	OPC	Excit	0.963639304525809	0.994725488482871
Br6522_ant	Layer 6	Inhib	Astro	0.582831912694641	0.994725488482871
Br6522_ant	Layer 6	Oligo	Astro	0.686356843452061	0.994725488482871
Br6522_ant	Layer 6	OPC	Astro	0.824308094975082	0.994725488482871
Br6522_ant	Layer 6	Excit	Astro	0.739521256173231	0.994725488482871
Br6522_ant	Layer 6	Inhib	EndoMural	0.865645841425648	0.994725488482871
Br6522_ant	Layer 6	Oligo	EndoMural	0.982712020187449	0.994725488482871
Br6522_ant	Layer 6	OPC	EndoMural	0.898317076502033	0.994725488482871
Br6522_ant	Layer 6	Excit	EndoMural	0.79190364930407	0.994725488482871
Br6522_ant	Layer 6	Astro	EndoMural	0.962131730809343	0.994725488482871
Br6522_ant	Layer 6	Inhib	Micro	0.956224437982107	0.994725488482871
Br6522_ant	Layer 6	Oligo	Micro	0.980334797709447	0.994725488482871
Br6522_ant	Layer 6	OPC	Micro	0.906164173573373	0.994725488482871
Br6522_ant	Layer 6	Excit	Micro	0.863631423109713	0.994725488482871
Br6522_ant	Layer 6	Astro	Micro	0.649932156794415	0.994725488482871
Br6522_ant	Layer 6	EndoMural	Micro	0.759340300500545	0.994725488482871
Br6522_ant	WM	Inhib	Oligo	0.843289436878709	0.994725488482871
Br6522_ant	WM	Inhib	OPC	0.871108299991112	0.994725488482871
Br6522_ant	WM	Oligo	OPC	0.73948055392268	0.994725488482871
Br6522_ant	WM	Inhib	Excit	0.865584329832703	0.994725488482871
Br6522_ant	WM	Oligo	Excit	0.697479884726131	0.994725488482871
Br6522_ant	WM	OPC	Excit	0.882341439222799	0.994725488482871
Br6522_ant	WM	Inhib	Astro	0.908151059693706	0.994725488482871
Br6522_ant	WM	Oligo	Astro	0.873433609371373	0.994725488482871
Br6522_ant	WM	OPC	Astro	0.933118615363017	0.994725488482871
Br6522_ant	WM	Excit	Astro	0.799708519764508	0.994725488482871
Br6522_ant	WM	Inhib	EndoMural	0.864726914914834	0.994725488482871
Br6522_ant	WM	Oligo	EndoMural	0.865481602407706	0.994725488482871
Br6522_ant	WM	OPC	EndoMural	0.96759039191284	0.994725488482871
Br6522_ant	WM	Excit	EndoMural	0.966217549666966	0.994725488482871
Br6522_ant	WM	Astro	EndoMural	0.956059126764082	0.994725488482871
Br6522_ant	WM	Inhib	Micro	0.797332129619997	0.994725488482871
Br6522_ant	WM	Oligo	Micro	0.851879952245179	0.994725488482871
Br6522_ant	WM	OPC	Micro	0.988027260879951	0.994725488482871
Br6522_ant	WM	Excit	Micro	0.910626779843059	0.994725488482871
Br6522_ant	WM	Astro	Micro	0.916175746581237	0.994725488482871
Br6522_ant	WM	EndoMural	Micro	0.71163402628511	0.994725488482871
Br6522_mid	Layer 1	Inhib	Oligo	0.920884211351521	0.991473943215161
Br6522_mid	Layer 1	Inhib	OPC	0.829906752067228	0.991473943215161
Br6522_mid	Layer 1	Oligo	OPC	0.734826420018523	0.991473943215161
Br6522_mid	Layer 1	Inhib	Excit	0.893567370375652	0.991473943215161
Br6522_mid	Layer 1	Oligo	Excit	0.980983823853208	0.991473943215161
Br6522_mid	Layer 1	OPC	Excit	0.843276880472861	0.991473943215161
Br6522_mid	Layer 1	Inhib	Astro	0.873733188080278	0.991473943215161
Br6522_mid	Layer 1	Oligo	Astro	0.964289812292739	0.991473943215161
Br6522_mid	Layer 1	OPC	Astro	0.372961781427249	0.991473943215161
Br6522_mid	Layer 1	Excit	Astro	0.480343535386362	0.991473943215161
Br6522_mid	Layer 1	Inhib	EndoMural	0.7922330253349	0.991473943215161
Br6522_mid	Layer 1	Oligo	EndoMural	0.839653383534867	0.991473943215161
Br6522_mid	Layer 1	OPC	EndoMural	0.775372481378848	0.991473943215161
Br6522_mid	Layer 1	Excit	EndoMural	0.945520896571308	0.991473943215161
Br6522_mid	Layer 1	Astro	EndoMural	0.678015834794599	0.991473943215161
Br6522_mid	Layer 1	Inhib	Micro	0.834724489922502	0.991473943215161
Br6522_mid	Layer 1	Oligo	Micro	0.782101623756024	0.991473943215161
Br6522_mid	Layer 1	OPC	Micro	0.984551314375333	0.991473943215161
Br6522_mid	Layer 1	Excit	Micro	0.956692318584138	0.991473943215161
Br6522_mid	Layer 1	Astro	Micro	0.641723869005692	0.991473943215161
Br6522_mid	Layer 1	EndoMural	Micro	0.883189646068524	0.991473943215161
Br6522_mid	Layer 2	Inhib	Oligo	0.395727860475738	0.991473943215161
Br6522_mid	Layer 2	Inhib	OPC	0.620543964526636	0.991473943215161
Br6522_mid	Layer 2	Oligo	OPC	0.628882551855544	0.991473943215161
Br6522_mid	Layer 2	Inhib	Excit	0.538872103898653	0.991473943215161
Br6522_mid	Layer 2	Oligo	Excit	0.641989533196108	0.991473943215161
Br6522_mid	Layer 2	OPC	Excit	0.841839543306007	0.991473943215161
Br6522_mid	Layer 2	Inhib	Astro	0.450205211063831	0.991473943215161
Br6522_mid	Layer 2	Oligo	Astro	0.443127525212508	0.991473943215161
Br6522_mid	Layer 2	OPC	Astro	0.714265753747338	0.991473943215161
Br6522_mid	Layer 2	Excit	Astro	0.530037794580931	0.991473943215161
Br6522_mid	Layer 2	Inhib	EndoMural	0.970869526039156	0.991473943215161
Br6522_mid	Layer 2	Oligo	EndoMural	0.855367399818842	0.991473943215161
Br6522_mid	Layer 2	OPC	EndoMural	0.657347633935601	0.991473943215161
Br6522_mid	Layer 2	Excit	EndoMural	0.903133757466018	0.991473943215161
Br6522_mid	Layer 2	Astro	EndoMural	0.539058304862582	0.991473943215161
Br6522_mid	Layer 2	Inhib	Micro	0.253985044933223	0.991473943215161
Br6522_mid	Layer 2	Oligo	Micro	0.494736836332481	0.991473943215161
Br6522_mid	Layer 2	OPC	Micro	0.597647455918249	0.991473943215161
Br6522_mid	Layer 2	Excit	Micro	0.458654743789028	0.991473943215161
Br6522_mid	Layer 2	Astro	Micro	0.26246606179719	0.991473943215161
Br6522_mid	Layer 2	EndoMural	Micro	0.772316245176228	0.991473943215161
Br6522_mid	Layer 3	Inhib	Oligo	0.639196587878012	0.991473943215161
Br6522_mid	Layer 3	Inhib	OPC	0.900409551774882	0.991473943215161
Br6522_mid	Layer 3	Oligo	OPC	0.450890773821261	0.991473943215161
Br6522_mid	Layer 3	Inhib	Excit	0.822464644327945	0.991473943215161
Br6522_mid	Layer 3	Oligo	Excit	0.795733519412502	0.991473943215161
Br6522_mid	Layer 3	OPC	Excit	0.598158579728891	0.991473943215161
Br6522_mid	Layer 3	Inhib	Astro	0.135836748918926	0.991473943215161
Br6522_mid	Layer 3	Oligo	Astro	0.665527697983172	0.991473943215161
Br6522_mid	Layer 3	OPC	Astro	0.396305739991049	0.991473943215161
Br6522_mid	Layer 3	Excit	Astro	0.384007166402673	0.991473943215161
Br6522_mid	Layer 3	Inhib	EndoMural	0.935188409711101	0.991473943215161
Br6522_mid	Layer 3	Oligo	EndoMural	0.800671540807686	0.991473943215161
Br6522_mid	Layer 3	OPC	EndoMural	0.697363880702154	0.991473943215161
Br6522_mid	Layer 3	Excit	EndoMural	0.6487587991465	0.991473943215161
Br6522_mid	Layer 3	Astro	EndoMural	0.830767665732732	0.991473943215161
Br6522_mid	Layer 3	Inhib	Micro	0.42975309894002	0.991473943215161
Br6522_mid	Layer 3	Oligo	Micro	0.538489450039262	0.991473943215161
Br6522_mid	Layer 3	OPC	Micro	0.280992787584295	0.991473943215161
Br6522_mid	Layer 3	Excit	Micro	0.430923535244136	0.991473943215161
Br6522_mid	Layer 3	Astro	Micro	0.352990896199541	0.991473943215161
Br6522_mid	Layer 3	EndoMural	Micro	0.535024769138927	0.991473943215161
Br6522_mid	Layer 4	Inhib	Oligo	0.633026455506431	0.991473943215161
Br6522_mid	Layer 4	Inhib	OPC	0.532765320165371	0.991473943215161
Br6522_mid	Layer 4	Oligo	OPC	0.826158724560676	0.991473943215161
Br6522_mid	Layer 4	Inhib	Excit	0.968725662444478	0.991473943215161
Br6522_mid	Layer 4	Oligo	Excit	0.735625154030537	0.991473943215161
Br6522_mid	Layer 4	OPC	Excit	0.788274924378397	0.991473943215161
Br6522_mid	Layer 4	Inhib	Astro	0.952062357292931	0.991473943215161
Br6522_mid	Layer 4	Oligo	Astro	0.913680266791134	0.991473943215161
Br6522_mid	Layer 4	OPC	Astro	0.893043739695859	0.991473943215161
Br6522_mid	Layer 4	Excit	Astro	0.757891565311677	0.991473943215161
Br6522_mid	Layer 4	Inhib	EndoMural	0.780941212802869	0.991473943215161
Br6522_mid	Layer 4	Oligo	EndoMural	0.892877133818122	0.991473943215161
Br6522_mid	Layer 4	OPC	EndoMural	0.51201487616997	0.991473943215161
Br6522_mid	Layer 4	Excit	EndoMural	0.991473943215161	0.991473943215161
Br6522_mid	Layer 4	Astro	EndoMural	0.791609398909779	0.991473943215161
Br6522_mid	Layer 4	Inhib	Micro	0.676949380650172	0.991473943215161
Br6522_mid	Layer 4	Oligo	Micro	0.987501465843508	0.991473943215161
Br6522_mid	Layer 4	OPC	Micro	0.805709404041921	0.991473943215161
Br6522_mid	Layer 4	Excit	Micro	0.837136910660168	0.991473943215161
Br6522_mid	Layer 4	Astro	Micro	0.963569660164646	0.991473943215161
Br6522_mid	Layer 4	EndoMural	Micro	0.728777179251998	0.991473943215161
Br6522_mid	Layer 5	Inhib	Oligo	0.492140625503436	0.991473943215161
Br6522_mid	Layer 5	Inhib	OPC	0.819669153497741	0.991473943215161
Br6522_mid	Layer 5	Oligo	OPC	0.476628718361681	0.991473943215161
Br6522_mid	Layer 5	Inhib	Excit	0.641765353357164	0.991473943215161
Br6522_mid	Layer 5	Oligo	Excit	0.693043509042596	0.991473943215161
Br6522_mid	Layer 5	OPC	Excit	0.660733432369548	0.991473943215161
Br6522_mid	Layer 5	Inhib	Astro	0.477855832272614	0.991473943215161
Br6522_mid	Layer 5	Oligo	Astro	0.805676671815767	0.991473943215161
Br6522_mid	Layer 5	OPC	Astro	0.667516798963149	0.991473943215161
Br6522_mid	Layer 5	Excit	Astro	0.357136740164445	0.991473943215161
Br6522_mid	Layer 5	Inhib	EndoMural	0.816365016912156	0.991473943215161
Br6522_mid	Layer 5	Oligo	EndoMural	0.646441323238835	0.991473943215161
Br6522_mid	Layer 5	OPC	EndoMural	0.875921810225756	0.991473943215161
Br6522_mid	Layer 5	Excit	EndoMural	0.930196613638188	0.991473943215161
Br6522_mid	Layer 5	Astro	EndoMural	0.446805122881236	0.991473943215161
Br6522_mid	Layer 5	Inhib	Micro	0.967419278386767	0.991473943215161
Br6522_mid	Layer 5	Oligo	Micro	0.985885538946327	0.991473943215161
Br6522_mid	Layer 5	OPC	Micro	0.650754942713143	0.991473943215161
Br6522_mid	Layer 5	Excit	Micro	0.412385038262285	0.991473943215161
Br6522_mid	Layer 5	Astro	Micro	0.788721395734394	0.991473943215161
Br6522_mid	Layer 5	EndoMural	Micro	0.962953167360278	0.991473943215161
Br6522_mid	Layer 6	Inhib	Oligo	0.899555299442406	0.991473943215161
Br6522_mid	Layer 6	Inhib	OPC	0.818962191269924	0.991473943215161
Br6522_mid	Layer 6	Oligo	OPC	0.847186469891574	0.991473943215161
Br6522_mid	Layer 6	Inhib	Excit	0.962047741815747	0.991473943215161
Br6522_mid	Layer 6	Oligo	Excit	0.799364775018915	0.991473943215161
Br6522_mid	Layer 6	OPC	Excit	0.796896295340397	0.991473943215161
Br6522_mid	Layer 6	Inhib	Astro	0.953326752399334	0.991473943215161
Br6522_mid	Layer 6	Oligo	Astro	0.863746407345454	0.991473943215161
Br6522_mid	Layer 6	OPC	Astro	0.789541218094488	0.991473943215161
Br6522_mid	Layer 6	Excit	Astro	0.729381842816467	0.991473943215161
Br6522_mid	Layer 6	Inhib	EndoMural	0.59631232704202	0.991473943215161
Br6522_mid	Layer 6	Oligo	EndoMural	0.748124874154996	0.991473943215161
Br6522_mid	Layer 6	OPC	EndoMural	0.795114737791166	0.991473943215161
Br6522_mid	Layer 6	Excit	EndoMural	0.516387684190262	0.991473943215161
Br6522_mid	Layer 6	Astro	EndoMural	0.850307793875683	0.991473943215161
Br6522_mid	Layer 6	Inhib	Micro	0.934547600098784	0.991473943215161
Br6522_mid	Layer 6	Oligo	Micro	0.776861893756999	0.991473943215161
Br6522_mid	Layer 6	OPC	Micro	0.901857007771017	0.991473943215161
Br6522_mid	Layer 6	Excit	Micro	0.626379880076775	0.991473943215161
Br6522_mid	Layer 6	Astro	Micro	0.709919465189397	0.991473943215161
Br6522_mid	Layer 6	EndoMural	Micro	0.614537284192366	0.991473943215161
Br6522_mid	WM	Inhib	Oligo	0.454534928493701	0.991473943215161
Br6522_mid	WM	Inhib	OPC	0.436022319267161	0.991473943215161
Br6522_mid	WM	Oligo	OPC	0.411641172887707	0.991473943215161
Br6522_mid	WM	Inhib	Excit	0.566469412992085	0.991473943215161
Br6522_mid	WM	Oligo	Excit	0.379290005302252	0.991473943215161
Br6522_mid	WM	OPC	Excit	0.262976427424867	0.991473943215161
Br6522_mid	WM	Inhib	Astro	0.418453905253797	0.991473943215161
Br6522_mid	WM	Oligo	Astro	0.247469147789994	0.991473943215161
Br6522_mid	WM	OPC	Astro	0.474465808550598	0.991473943215161
Br6522_mid	WM	Excit	Astro	0.372143737786674	0.991473943215161
Br6522_mid	WM	Inhib	EndoMural	0.167820892488354	0.991473943215161
Br6522_mid	WM	Oligo	EndoMural	0.115482956652794	0.991473943215161
Br6522_mid	WM	OPC	EndoMural	0.130568985130904	0.991473943215161
Br6522_mid	WM	Excit	EndoMural	0.0938748489311757	0.991473943215161
Br6522_mid	WM	Astro	EndoMural	0.12088922198075	0.991473943215161
Br6522_mid	WM	Inhib	Micro	0.0763348663034289	0.991473943215161
Br6522_mid	WM	Oligo	Micro	0.0529384993994813	0.991473943215161
Br6522_mid	WM	OPC	Micro	0.552495253659338	0.991473943215161
Br6522_mid	WM	Excit	Micro	0.445205821800991	0.991473943215161
Br6522_mid	WM	Astro	Micro	0.107953227397114	0.991473943215161
Br6522_mid	WM	EndoMural	Micro	0.109640389483779	0.991473943215161
Br8667_post	Layer 2	Inhib	Oligo	0.517210890488968	0.986214181271764
Br8667_post	Layer 2	Inhib	OPC	0.760311514820404	0.986214181271764
Br8667_post	Layer 2	Oligo	OPC	0.899862946352458	0.986214181271764
Br8667_post	Layer 2	Inhib	Excit	0.713460860182833	0.986214181271764
Br8667_post	Layer 2	Oligo	Excit	0.897507575047156	0.986214181271764
Br8667_post	Layer 2	OPC	Excit	0.960957243587927	0.989220691928748
Br8667_post	Layer 2	Inhib	Astro	0.516033793732959	0.986214181271764
Br8667_post	Layer 2	Oligo	Astro	0.955638103400169	0.989220691928748
Br8667_post	Layer 2	OPC	Astro	0.902530563024941	0.986214181271764
Br8667_post	Layer 2	Excit	Astro	0.859221903906254	0.986214181271764
Br8667_post	Layer 2	Inhib	EndoMural	0.805152734911584	0.986214181271764
Br8667_post	Layer 2	Oligo	EndoMural	0.994858903375838	0.995899892902827
Br8667_post	Layer 2	OPC	EndoMural	0.869295363935848	0.986214181271764
Br8667_post	Layer 2	Excit	EndoMural	0.95060543002892	0.989220691928748
Br8667_post	Layer 2	Astro	EndoMural	0.752285161600058	0.986214181271764
Br8667_post	Layer 2	Inhib	Micro	0.896316420954047	0.986214181271764
Br8667_post	Layer 2	Oligo	Micro	0.929564092914588	0.986214181271764
Br8667_post	Layer 2	OPC	Micro	0.872804232470388	0.986214181271764
Br8667_post	Layer 2	Excit	Micro	0.671079865989187	0.986214181271764
Br8667_post	Layer 2	Astro	Micro	0.836173814992703	0.986214181271764
Br8667_post	Layer 2	EndoMural	Micro	0.891207615605349	0.986214181271764
Br8667_post	Layer 3	Inhib	Oligo	0.330362289397436	0.986214181271764
Br8667_post	Layer 3	Inhib	OPC	0.735741937580083	0.986214181271764
Br8667_post	Layer 3	Oligo	OPC	0.241248348311062	0.986214181271764
Br8667_post	Layer 3	Inhib	Excit	0.573113128754166	0.986214181271764
Br8667_post	Layer 3	Oligo	Excit	0.355831833783818	0.986214181271764
Br8667_post	Layer 3	OPC	Excit	0.382514104107106	0.986214181271764
Br8667_post	Layer 3	Inhib	Astro	0.370118234852862	0.986214181271764
Br8667_post	Layer 3	Oligo	Astro	0.392563045711731	0.986214181271764
Br8667_post	Layer 3	OPC	Astro	0.71048881119227	0.986214181271764
Br8667_post	Layer 3	Excit	Astro	0.342531585952547	0.986214181271764
Br8667_post	Layer 3	Inhib	EndoMural	0.895526729451472	0.986214181271764
Br8667_post	Layer 3	Oligo	EndoMural	0.298873413870437	0.986214181271764
Br8667_post	Layer 3	OPC	EndoMural	0.874052488837836	0.986214181271764
Br8667_post	Layer 3	Excit	EndoMural	0.678580848474149	0.986214181271764
Br8667_post	Layer 3	Astro	EndoMural	0.144648757417335	0.986214181271764
Br8667_post	Layer 3	Inhib	Micro	0.697576507871947	0.986214181271764
Br8667_post	Layer 3	Oligo	Micro	0.527128473994147	0.986214181271764
Br8667_post	Layer 3	OPC	Micro	0.755611934093408	0.986214181271764
Br8667_post	Layer 3	Excit	Micro	0.436430666780044	0.986214181271764
Br8667_post	Layer 3	Astro	Micro	0.33662042951951	0.986214181271764
Br8667_post	Layer 3	EndoMural	Micro	0.709036814914428	0.986214181271764
Br8667_post	Layer 4	Inhib	Oligo	0.059218472214568	0.784986370474742
Br8667_post	Layer 4	Inhib	OPC	0.27697997525969	0.986214181271764
Br8667_post	Layer 4	Oligo	OPC	0.217910764044529	0.986214181271764
Br8667_post	Layer 4	Inhib	Excit	0.23151097733741	0.986214181271764
Br8667_post	Layer 4	Oligo	Excit	0.0711468320050646	0.784986370474742
Br8667_post	Layer 4	OPC	Excit	0.35222937182085	0.986214181271764
Br8667_post	Layer 4	Inhib	Astro	0.0650468039610148	0.784986370474742
Br8667_post	Layer 4	Oligo	Astro	0.133914578088631	0.986214181271764
Br8667_post	Layer 4	OPC	Astro	0.17720156659003	0.986214181271764
Br8667_post	Layer 4	Excit	Astro	0.150350720066641	0.986214181271764
Br8667_post	Layer 4	Inhib	EndoMural	0.371879887526168	0.986214181271764
Br8667_post	Layer 4	Oligo	EndoMural	0.387579450292183	0.986214181271764
Br8667_post	Layer 4	OPC	EndoMural	0.52406298565588	0.986214181271764
Br8667_post	Layer 4	Excit	EndoMural	0.155688529832677	0.986214181271764
Br8667_post	Layer 4	Astro	EndoMural	0.816073189219514	0.986214181271764
Br8667_post	Layer 4	Inhib	Micro	0.42341692289305	0.986214181271764
Br8667_post	Layer 4	Oligo	Micro	0.423156338798277	0.986214181271764
Br8667_post	Layer 4	OPC	Micro	0.695386581472186	0.986214181271764
Br8667_post	Layer 4	Excit	Micro	0.750904077179426	0.986214181271764
Br8667_post	Layer 4	Astro	Micro	0.808977494072089	0.986214181271764
Br8667_post	Layer 4	EndoMural	Micro	0.926911051471493	0.986214181271764
Br8667_post	Layer 5	Inhib	Oligo	0.0328529897639942	0.784986370474742
Br8667_post	Layer 5	Inhib	OPC	0.175834796187138	0.986214181271764
Br8667_post	Layer 5	Oligo	OPC	0.195935131427851	0.986214181271764
Br8667_post	Layer 5	Inhib	Excit	0.0747606067118802	0.784986370474742
Br8667_post	Layer 5	Oligo	Excit	0.0377979866868183	0.784986370474742
Br8667_post	Layer 5	OPC	Excit	0.0453011196438005	0.784986370474742
Br8667_post	Layer 5	Inhib	Astro	0.0450392032123634	0.784986370474742
Br8667_post	Layer 5	Oligo	Astro	0.0668738579255195	0.784986370474742
Br8667_post	Layer 5	OPC	Astro	0.573693077901674	0.986214181271764
Br8667_post	Layer 5	Excit	Astro	0.0442444271145054	0.784986370474742
Br8667_post	Layer 5	Inhib	EndoMural	0.281886349250911	0.986214181271764
Br8667_post	Layer 5	Oligo	EndoMural	0.735820811506344	0.986214181271764
Br8667_post	Layer 5	OPC	EndoMural	0.907931191254346	0.986214181271764
Br8667_post	Layer 5	Excit	EndoMural	0.695168122234502	0.986214181271764
Br8667_post	Layer 5	Astro	EndoMural	0.431264211565928	0.986214181271764
Br8667_post	Layer 5	Inhib	Micro	0.516460997875316	0.986214181271764
Br8667_post	Layer 5	Oligo	Micro	0.332514921766112	0.986214181271764
Br8667_post	Layer 5	OPC	Micro	0.783031420946547	0.986214181271764
Br8667_post	Layer 5	Excit	Micro	0.420861791923377	0.986214181271764
Br8667_post	Layer 5	Astro	Micro	0.398631176926635	0.986214181271764
Br8667_post	Layer 5	EndoMural	Micro	0.920787227543587	0.986214181271764
Br8667_post	Layer 6	Inhib	Oligo	0.898603142435728	0.986214181271764
Br8667_post	Layer 6	Inhib	OPC	0.856925312699793	0.986214181271764
Br8667_post	Layer 6	Oligo	OPC	0.750488376898279	0.986214181271764
Br8667_post	Layer 6	Inhib	Excit	0.86415588094725	0.986214181271764
Br8667_post	Layer 6	Oligo	Excit	0.689154593848479	0.986214181271764
Br8667_post	Layer 6	OPC	Excit	0.929859085199092	0.986214181271764
Br8667_post	Layer 6	Inhib	Astro	0.742770928003837	0.986214181271764
Br8667_post	Layer 6	Oligo	Astro	0.910389819546372	0.986214181271764
Br8667_post	Layer 6	OPC	Astro	0.995574646886769	0.995899892902827
Br8667_post	Layer 6	Excit	Astro	0.790357646610706	0.986214181271764
Br8667_post	Layer 6	Inhib	EndoMural	0.537979672674432	0.986214181271764
Br8667_post	Layer 6	Oligo	EndoMural	0.730995586510508	0.986214181271764
Br8667_post	Layer 6	OPC	EndoMural	0.859889544512533	0.986214181271764
Br8667_post	Layer 6	Excit	EndoMural	0.668015676379393	0.986214181271764
Br8667_post	Layer 6	Astro	EndoMural	0.497072779089304	0.986214181271764
Br8667_post	Layer 6	Inhib	Micro	0.7642981099528	0.986214181271764
Br8667_post	Layer 6	Oligo	Micro	0.995899892902827	0.995899892902827
Br8667_post	Layer 6	OPC	Micro	0.847580345527902	0.986214181271764
Br8667_post	Layer 6	Excit	Micro	0.386432578040111	0.986214181271764
Br8667_post	Layer 6	Astro	Micro	0.768249343734516	0.986214181271764
Br8667_post	Layer 6	EndoMural	Micro	0.60282220539961	0.986214181271764
