## Supplementary material for "Integrated single cell and unsupervised spatial transcriptomic analysis defines molecular anatomy of the human dorsolateral prefrontal cortex": Table S11. snRNA-seq sample and quality control details.

### Sheet: Key
colnames	Description
Sample	Sample ID combining donor and position abrviation
file_id	ID used for seqencing
Donor	Donor ID aka BrNum
Position	Position of block in the DLPFC
round	Seqeuncing round the sample was processed in
Number.of.Reads	Cell Ranger: Total number of reads sumed over the nuclei in a sample
Mean.Reads.per.Cell	Cell Ranger: Mean number of reads per cell (nucleus) in a sample
Median.UMI.Counts.per.Cell	Cell Ranger: Median number of UMIs per cell (nucleus) in a sample
Median.Genes.per.Cell	Cell Ranger: Median number of genes per cell (nucleus) in a sample
total_droplets	Number of droplets seqenced per sample
droplet_lower_cutoff	Lower bound on UMI calculated per sample by DropletUtils barcodeRanks() + 100
pre_QC_n	Number of nuclei after droping emply droplets but before QC
n_high_mito	Number of nuclei with high percent mitochondrial reads per sample
n_low_sum	Number of nuclei with low total counts per nuclei per sample
n_low_detect	Number of nuclei with low number of detected features per sample
n_discard_auto	Number of nuclei failing any of the three QC checks per sample
n	Number of nuclei that pass QC for each sample

### Sheet: snRNA-seq_sample_info
Sample	file_id	Donor	Position	round	Number.of.Reads	Mean.Reads.per.Cell	Median.UMI.Counts.per.Cell	Median.Genes.per.Cell	total_droplets	droplet_lower_cutoff	pre_QC_n	n_high_mito	n_low_sum	n_low_detect	n_discard_auto	n
Br2720_mid	1c-k	Br2720	middle	round1	197188956	47424	13246	4458	1152093	245	3743	544	110	306	642	3101
Br2720_post	9c_k	Br2720	posterior	round3	325526111	51491	1854	1326	922885	299	5950	26	0	13	39	5911
Br2743_ant	8c_k	Br2743	anterior	round3	323114123	101736	2178	1418	655424	219	3198	337	0	0	337	2861
Br2743_mid	round0	Br2743	middle	round0	197795199	55811	14627	5146	1495673	239	3426	586	76	412	703	2723
Br3942_ant	11c_k	Br3942	anterior	round3	325692656	42014	4950	2592	1692299	356	6269	1064	0	0	1064	5205
Br3942_mid	15c_k	Br3942	middle	round4	527733392	67244	2419	1634	2209670	557	4309	27	0	0	27	4282
Br6423_ant	14c_k	Br6423	anterior	round4	514383481	69842	2109	1449	1521781	506	3999	6	0	95	101	3898
Br6423_post	12c_k	Br6423	posterior	round4	525643677	80781	2743	1820	1786747	605	4067	0	0	0	0	4067
Br6432_ant	2c-k	Br6432	anterior	round1	172447372	54641	8466	3218	736110	219	3432	258	84	143	373	3059
Br6471_ant	3c-k	Br6471	anterior	round1	162821623	44572	14135	4805	1148322	295	3622	270	192	228	410	3212
Br6471_mid	6c_k	Br6471	middle	round2	305865312	48145	4546	2411	1653348	390	5352	628	0	0	628	4724
Br6522_mid	4c_k	Br6522	middle	round2	273576140	56187	1352	1017	604278	847	4035	31	0	0	31	4004
Br6522_post	5c_k	Br6522	posterior	round2	294462948	53143	1323	985	681586	910	4295	20	0	0	20	4275
Br8325_ant	16c_k	Br8325	anterior	round5	278386373	38062	6886	3347	1855444	455	5951	1229	0	46	1244	4707
Br8325_mid	17c_k	Br8325	middle	round5	522919844	89083	7846	3300	2192531	615	4990	970	0	0	970	4020
Br8492_mid	10c_k	Br8492	middle	round3	300868588	44350	1944	1362	1302254	338	5189	192	0	0	192	4997
Br8492_post	7c_k	Br8492	posterior	round2	452121735	136799	2427	1628	965917	258	2989	328	0	0	328	2661
Br8667_ant	18c_k	Br8667	anterior	round5	427782069	60946	3334	1959	1875106	413	5806	32	0	0	32	5774
Br8667_mid	13c_k	Br8667	middle	round4	541289607	97530	3420	2003	2154338	618	4134	11	0	0	11	4123
