## Supplementary material for "Integrated single cell and unsupervised spatial transcriptomic analysis defines molecular anatomy of the human dorsolateral prefrontal cortex": Table S13. Correlation and RMSE for software spot-deconvolution results compared with CART predictions.

### Sheet: broad
deconvo_tool	sample_id	cell_type	corr	rmse
Cell2location	Br2720_Ant_IF	Astro	0.0367466	0.462982
Cell2location	Br2720_Ant_IF	Micro	0.298909	1.31859
Cell2location	Br2720_Ant_IF	Neuron	0.409772	0.805596
Cell2location	Br2720_Ant_IF	Oligo	0.583525	1.50968
Cell2location	Br2720_Ant_IF	Other	0.0999326	1.36231
Cell2location	Br6432_Ant_IF	Astro	-0.00763297	0.577455
Cell2location	Br6432_Ant_IF	Micro	0.234426	1.04986
Cell2location	Br6432_Ant_IF	Neuron	0.418558	0.940191
Cell2location	Br6432_Ant_IF	Oligo	0.564229	1.14001
Cell2location	Br6432_Ant_IF	Other	0.11887	1.83522
Cell2location	Br6522_Ant_IF	Astro	-0.0102312	0.466471
Cell2location	Br6522_Ant_IF	Micro	0.223321	0.88016
Cell2location	Br6522_Ant_IF	Neuron	0.367027	0.640713
Cell2location	Br6522_Ant_IF	Oligo	0.651999	1.32729
Cell2location	Br6522_Ant_IF	Other	0.241522	1.79033
Cell2location	Br8667_Post_IF	Astro	-0.0287054	0.484967
Cell2location	Br8667_Post_IF	Micro	0.326341	0.65983
Cell2location	Br8667_Post_IF	Neuron	0.350901	1.1224
Cell2location	Br8667_Post_IF	Oligo	0.456267	0.879581
Cell2location	Br8667_Post_IF	Other	0.280484	2.21029
SPOTlight	Br2720_Ant_IF	Astro	0.269321	0.53656
SPOTlight	Br2720_Ant_IF	Micro	0.217279	1.3289
SPOTlight	Br2720_Ant_IF	Neuron	0.546633	1.66257
SPOTlight	Br2720_Ant_IF	Oligo	0.744582	1.34381
SPOTlight	Br2720_Ant_IF	Other	0.232502	1.20804
SPOTlight	Br6432_Ant_IF	Astro	0.315844	0.67172
SPOTlight	Br6432_Ant_IF	Micro	0.192574	1.05586
SPOTlight	Br6432_Ant_IF	Neuron	0.619414	1.69866
SPOTlight	Br6432_Ant_IF	Oligo	0.635111	1.13677
SPOTlight	Br6432_Ant_IF	Other	0.408526	1.44641
SPOTlight	Br6522_Ant_IF	Astro	0.386172	0.449372
SPOTlight	Br6522_Ant_IF	Micro	0.180942	0.893797
SPOTlight	Br6522_Ant_IF	Neuron	0.441305	1.81166
SPOTlight	Br6522_Ant_IF	Oligo	0.761421	1.15998
SPOTlight	Br6522_Ant_IF	Other	0.463294	1.41988
SPOTlight	Br8667_Post_IF	Astro	0.293826	0.564574
SPOTlight	Br8667_Post_IF	Micro	0.143367	0.705702
SPOTlight	Br8667_Post_IF	Neuron	0.618394	1.55822
SPOTlight	Br8667_Post_IF	Oligo	0.607421	0.938397
SPOTlight	Br8667_Post_IF	Other	0.680655	1.66361
Tangram	Br2720_Ant_IF	Astro	0.0765583	0.693258
Tangram	Br2720_Ant_IF	Micro	0.164333	1.39331
Tangram	Br2720_Ant_IF	Neuron	0.346038	2.51471
Tangram	Br2720_Ant_IF	Oligo	0.577235	1.34453
Tangram	Br2720_Ant_IF	Other	0.0705608	1.44488
Tangram	Br6432_Ant_IF	Astro	0.068833	0.754208
Tangram	Br6432_Ant_IF	Micro	0.16251	1.1127
Tangram	Br6432_Ant_IF	Neuron	0.451615	2.50104
Tangram	Br6432_Ant_IF	Oligo	0.533891	1.21442
Tangram	Br6432_Ant_IF	Other	0.088713	1.92748
Tangram	Br6522_Ant_IF	Astro	0.0741712	0.672793
Tangram	Br6522_Ant_IF	Micro	0.146587	0.952568
Tangram	Br6522_Ant_IF	Neuron	0.335674	2.43731
Tangram	Br6522_Ant_IF	Oligo	0.630309	1.19774
Tangram	Br6522_Ant_IF	Other	0.188867	1.83796
Tangram	Br8667_Post_IF	Astro	0.0247459	0.698328
Tangram	Br8667_Post_IF	Micro	0.13519	0.750088
Tangram	Br8667_Post_IF	Neuron	0.443813	2.29489
Tangram	Br8667_Post_IF	Oligo	0.464981	1.14208
Tangram	Br8667_Post_IF	Other	0.24822	2.28894

### Sheet: layer
deconvo_tool	sample_id	cell_type	corr	rmse
Cell2location	Br2720_Ant_IF	Astro	-0.0418162	0.463164
Cell2location	Br2720_Ant_IF	Micro	0.227469	1.32731
Cell2location	Br2720_Ant_IF	Neuron	0.540123	1.98809
Cell2location	Br2720_Ant_IF	Oligo	0.590497	1.37763
Cell2location	Br2720_Ant_IF	Other	0.139675	1.34064
Cell2location	Br6432_Ant_IF	Astro	-0.0923157	0.580888
Cell2location	Br6432_Ant_IF	Micro	0.225959	1.04547
Cell2location	Br6432_Ant_IF	Neuron	0.473934	2.2513
Cell2location	Br6432_Ant_IF	Oligo	0.569957	1.07321
Cell2location	Br6432_Ant_IF	Other	0.112589	1.82345
Cell2location	Br6522_Ant_IF	Astro	-0.0800688	0.469716
Cell2location	Br6522_Ant_IF	Micro	0.188003	0.876628
Cell2location	Br6522_Ant_IF	Neuron	0.445147	2.4369
Cell2location	Br6522_Ant_IF	Oligo	0.665682	1.1947
Cell2location	Br6522_Ant_IF	Other	0.277674	1.76617
Cell2location	Br8667_Post_IF	Astro	-0.0691598	0.492493
Cell2location	Br8667_Post_IF	Micro	0.338025	0.658569
Cell2location	Br8667_Post_IF	Neuron	0.350203	2.70321
Cell2location	Br8667_Post_IF	Oligo	0.465389	0.863623
Cell2location	Br8667_Post_IF	Other	0.31708	2.17965
SPOTlight	Br2720_Ant_IF	Astro	0.27721	0.568623
SPOTlight	Br2720_Ant_IF	Micro	0.364006	1.19889
SPOTlight	Br2720_Ant_IF	Neuron	0.23572	1.59391
SPOTlight	Br2720_Ant_IF	Oligo	0.175344	1.78469
SPOTlight	Br2720_Ant_IF	Other	0.140928	1.33574
SPOTlight	Br6432_Ant_IF	Astro	0.322223	0.720553
SPOTlight	Br6432_Ant_IF	Micro	0.404751	1.19901
SPOTlight	Br6432_Ant_IF	Neuron	0.48865	1.31678
SPOTlight	Br6432_Ant_IF	Oligo	0.196702	1.35627
SPOTlight	Br6432_Ant_IF	Other	0.298868	1.72319
SPOTlight	Br6522_Ant_IF	Astro	0.400378	0.455135
SPOTlight	Br6522_Ant_IF	Micro	0.341182	1.06954
SPOTlight	Br6522_Ant_IF	Neuron	0.224295	1.60664
SPOTlight	Br6522_Ant_IF	Oligo	0.196731	1.58457
SPOTlight	Br6522_Ant_IF	Other	0.358946	1.69087
SPOTlight	Br8667_Post_IF	Astro	0.327451	0.564738
SPOTlight	Br8667_Post_IF	Micro	0.325593	1.23493
SPOTlight	Br8667_Post_IF	Neuron	0.522507	1.27439
SPOTlight	Br8667_Post_IF	Oligo	0.295091	0.974034
SPOTlight	Br8667_Post_IF	Other	0.590248	2.0347
Tangram	Br2720_Ant_IF	Astro	0.0970239	0.696655
Tangram	Br2720_Ant_IF	Micro	0.183903	1.38615
Tangram	Br2720_Ant_IF	Neuron	0.359165	2.52796
Tangram	Br2720_Ant_IF	Oligo	0.586567	1.33446
Tangram	Br2720_Ant_IF	Other	0.106315	1.43646
Tangram	Br6432_Ant_IF	Astro	0.0780398	0.761225
Tangram	Br6432_Ant_IF	Micro	0.178804	1.10817
Tangram	Br6432_Ant_IF	Neuron	0.464605	2.47268
Tangram	Br6432_Ant_IF	Oligo	0.531304	1.21004
Tangram	Br6432_Ant_IF	Other	0.116637	1.91276
Tangram	Br6522_Ant_IF	Astro	0.119976	0.660464
Tangram	Br6522_Ant_IF	Micro	0.137532	0.955238
Tangram	Br6522_Ant_IF	Neuron	0.364008	2.40355
Tangram	Br6522_Ant_IF	Oligo	0.641961	1.16908
Tangram	Br6522_Ant_IF	Other	0.251412	1.81495
Tangram	Br8667_Post_IF	Astro	0.0589696	0.720523
Tangram	Br8667_Post_IF	Micro	0.164215	0.750871
Tangram	Br8667_Post_IF	Neuron	0.453732	2.26505
Tangram	Br8667_Post_IF	Oligo	0.465688	1.13651
Tangram	Br8667_Post_IF	Other	0.277546	2.28076
